# CD95 expression in triple negative breast cancer blocks induction of an inflammatory state through differential regulation of NF-κB Signaling

**DOI:** 10.1101/2021.04.07.438830

**Authors:** Jean-Philippe Guégan, Justine Pollet, Christophe Ginestier, Emmanuelle Charafe-Jauffret, Marcus E. Peter, Patrick Legembre

## Abstract

CD95L is expressed by tumor-infiltrating lymphocytes to eliminate CD95-expressing tumor cells and thereby CD95 loss by tumor cells is often considered as a consequence of an immunoediting process. Nonetheless CD95 expression is maintained in most triple negative breast cancers (TNBCs), and we recently reported that CD95 loss in TNBC cells triggers the induction of a pro-inflammatory program promoting the recruitment of cytotoxic NK and CD8+ T-cells and impairing tumor growth. Using a comprehensive proteomic approach, we have identified two yet unknown CD95 interaction partners, Kip1 ubiquitination-promoting complex protein 2 (KPC2) and p65. KPC2 contributes to the partial degradation of p105 (NFκB1) and the subsequent generation of p50 homodimers, which transcriptionally represses pro-inflammatory NF-κB-driven gene expression. Mechanistically, KPC2 directly interacts with the C-terminal region of CD95 and links the receptor to RelA (p65) and KPC1, the catalytic subunit of the KPC complex that acts as E3 ubiquitin-protein ligase promoting the partial degradation of p105 into p50. Loss of CD95 in TNBC cells releases KPC2, limiting the formation of the NF-κB inhibitory homodimer complex (p50/p50), promoting NF-κB activation and the production of pro-inflammatory cytokines including CSF1, CSF2, CXCL1 and IL1 members, known to promote recruitment and differentiation of certain adaptive and innate immune effector cells.
