## Supplementary material for "CD95 expression in triple negative breast cancer blocks induction of an inflammatory state through differential regulation of NF-κB Signaling": Table 1

### Sheet: DE pval 0.05 ,logFC cutoff 0.6
MDA-MB231 CD95-ko vs WT
Colonne1	logFC	AveExpr	t	P.Value	adj.P.Val	B
IL1B	2.55281	5.45592	253.367	0.00183139	0.00957377	-30.4244
MYH10	1.75692	7.07143	8.31159e+14	1.00719e-16	1.5102e-15	28.9226
RECK	1.67076	7.09467	88.2966	0.00559467	0.0285431	-32.5952
MARCHF3	1.62751	8.07594	57.2666	0.00885037	0.0423726	-33.4867
PLAT	1.58579	9.98048	1790.25	0.00023076	0.00121623	-26.3977
ATP6V0A4	1.55889	6.87132	1.47467e+15	5.48657e-17	9.15008e-16	30.096
ACAT2	1.4867	9.58647	78.6143	0.00632715	0.0320903	-32.8343
PTPN22	1.4753	4.54586	6.20699e+16	1.04376e-18	3.75642e-16	34.7289
TNFAIP8L3	1.47279	6.41396	6.19642e+16	1.04565e-18	3.75642e-16	34.7287
LINC01357	1.47021	6.02831	102.345	0.00478459	0.0245723	-32.2911
AOX1	1.44323	6.45713	79.2536	0.00627311	0.0318315	-32.8177
PEG10	1.43727	9.29251	68.1741	0.00735799	0.0355465	-33.1277
UAP1	1.42004	9.8249	138.045	0.00348481	0.0180485	-31.675
MVD	1.40888	7.49956	70.9864	0.00704958	0.0341318	-33.0445
L1CAM	1.40671	6.91065	1.33071e+15	6.11736e-17	9.9497e-16	29.8865
SFN	1.37138	10.1558	265.772	0.00174096	0.00910827	-30.3259
SERINC2	1.33174	8.87841	6.30017e+14	1.3508e-16	1.89979e-15	28.3535
ACSS2	1.2522	8.77831	208.269	0.00225405	0.0117599	-30.828
CTNNAL1	1.22812	9.44841	356.693	0.00127471	0.00668626	-29.72
SAMD9	1.21526	7.82348	90.9018	0.00542495	0.0277095	-32.5353
NEDD4L	1.19406	9.48424	113.639	0.0042824	0.0220621	-32.0756
TOM1L1	1.18897	9.66169	66.3443	0.00757312	0.0365589	-33.1837
FGD6	1.17278	7.94377	70.3279	0.00711951	0.0344513	-33.0637
GPR1	1.1692	6.41126	5.53124e+14	1.55053e-16	2.11839e-15	28.0859
PDE9A	1.14868	6.91397	134.872	0.00357172	0.0184841	-31.7228
MGAT4A	1.1353	6.21255	1.07397e+15	7.67694e-17	1.19966e-15	29.4481
LMAN1	1.12804	10.7392	76.6867	0.00649575	0.0324041	-32.8855
SLC50A1	1.12272	9.01441	72.6656	0.00687713	0.0333337	-32.9964
MYO1B	1.11693	10.1369	285.93	0.00161121	0.00843448	-30.1754
CCDC167	1.10789	8.18466	85.7562	0.00577038	0.0293996	-32.6553
CENPF	1.1073	7.77591	59.9001	0.00843878	0.0405221	-33.3941
SERPINE1	1.10435	12.7431	103.672	0.00471976	0.0242488	-32.2646
HSD11B1	1.10098	5.85232	4.63211e+16	1.42317e-18	3.75642e-16	34.6886
EPCAM	1.09477	7.95257	64.9614	0.007744	0.0373496	-33.2271
STYK1	1.07676	6.10938	1018587191227544	8.11984e-17	1.25619e-15	29.3397
AREG	1.07371	11.3904	120.463	0.00402584	0.0207852	-31.9555
RTCA	1.06279	9.38637	4.47142e+16	1.47741e-18	3.75642e-16	34.682
CNN3-DT	1.05886	6.58139	78.0322	0.00637716	0.0323283	-32.8496
RGS4	1.04839	5.51247	9.91751e+14	8.35279e-17	1.28317e-15	29.285
ANXA3	1.04386	9.37512	4.39178e+16	1.5058e-18	3.75642e-16	34.6786
DMBT1	1.04348	6.99644	411.009	0.00109698	0.00575973	-29.4281
TTLL11-IT1	1.04145	6.36978	61.9737	0.00814	0.0391661	-33.324
NFKBIZ	1.03913	8.18632	59.4746	0.00850274	0.0408144	-33.4088
C1orf53	1.03825	7.05032	74.6493	0.0066837	0.0324379	-32.9409
HERPUD1	1.02826	9.40149	86.8379	0.00569427	0.02904	-32.6295
TMEM154	1.01689	8.62835	4.27833e+16	1.54814e-18	3.75642e-16	34.6733
IL7R	1.00673	8.44701	118.788	0.004086	0.0210792	-31.9843
SAT1	1.00207	9.66181	4.74054e+14	1.82582e-16	2.38189e-15	27.7686
NAV3	0.994467	7.25228	4.18398e+16	1.58515e-18	3.75642e-16	34.6686
FAM160A1	0.985833	6.82898	120.025	0.00404141	0.0208615	-31.963
LXN	0.97502	5.25735	73.5269	0.00679183	0.0329445	-32.9721
FDPS	0.964131	7.77406	4.56108e+14	1.90201e-16	2.44491e-15	27.6892
HMSD	0.963991	5.65792	57.2789	0.00884836	0.0423726	-33.4862
SOD2	0.945639	5.94415	112.186	0.00434118	0.0223518	-32.1021
CST9L	0.925925	4.4365	168.013	0.00283001	0.0147064	-31.2704
MPP1	0.92525	7.6848	93.0647	0.00529149	0.0270646	-32.4869
NCAPG	0.921537	9.40609	63.1938	0.00797363	0.0384219	-33.2839
FAH	0.920188	7.71213	98.184	0.00499968	0.0256369	-32.3766
EML2	0.913603	7.44706	4.32204e+14	2.01363e-16	2.54364e-15	27.5785
TNIP1	0.908605	9.32011	3.82274e+16	1.74428e-18	3.75642e-16	34.6476
MFSD14A	0.901504	10.3717	81.7813	0.00606791	0.0308438	-32.753
PRR16	0.886135	6.38001	8.38261e+14	9.98148e-17	1.49939e-15	28.9401
RAB20	0.885877	7.0233	3.72712e+16	1.79172e-18	3.75642e-16	34.641
B4GALT1-AS1	0.876971	5.20914	8.29592e+14	1.0092e-16	1.51236e-15	28.9188
ADAMTSL1	0.869444	5.89352	4.11314e+14	2.12214e-16	2.63271e-15	27.4765
ERICH2	0.867981	5.06449	364.221	0.00124681	0.00654385	-29.677
PRKCD	0.859034	8.7534	1450.77	0.000288338	0.00151939	-26.8307
CAPN1	0.857557	7.09384	193.185	0.00244093	0.0127222	-30.9829
SLC39A14	0.857367	7.53858	8.11047e+14	1.03366e-16	1.54196e-15	28.8724
NOSTRIN	0.856618	5.03065	3.60402e+16	1.85663e-18	3.75642e-16	34.6319
MAD2L1	0.844826	7.28957	7.99184e+14	1.04993e-16	1.56094e-15	28.8421
DYM	0.834508	8.59702	93.3182	0.00527626	0.026992	-32.4813
FHDC1	0.833723	6.09953	95.9924	0.00512068	0.0262369	-32.4231
CPNE2	0.817833	8.03236	89.8818	0.0054902	0.0280319	-32.5585
TMEM120A	0.814585	7.79438	3.85361e+14	2.27385e-16	2.75968e-15	27.3424
CFL2	0.807761	8.31709	68.5776	0.00731214	0.0353315	-33.1156
GCH1	0.799311	7.10849	89.5623	0.00551094	0.0281323	-32.5659
DRAM2	0.798944	8.36125	3.77962e+14	2.32104e-16	2.80015e-15	27.3025
DTD1	0.796467	9.07094	530.063	0.000837831	0.00440611	-28.9042
FAM83B	0.782178	4.97947	54.2929	0.00936463	0.0446825	-33.5965
HAUS1	0.778745	6.34955	3.27638e+16	2.05388e-18	3.75642e-16	34.603
ODAPH	0.775172	5.38087	3.26135e+16	2.06392e-18	3.75642e-16	34.6015
SEC24D	0.764545	9.32093	55.9471	0.00907163	0.043371	-33.5347
CREG1	0.759259	7.54894	3.59188e+14	2.44976e-16	2.91394e-15	27.1977
TENT5B	0.752891	6.74724	7.12215e+14	1.18623e-16	1.70947e-15	28.6055
STAC	0.749957	6.46196	7.0944e+14	1.19114e-16	1.71374e-15	28.5975
PTTG2	0.747245	4.48796	7.06874e+14	1.19573e-16	1.71657e-15	28.5901
PLAAT3	0.73756	8.79812	3.48922e+14	2.52618e-16	2.97349e-15	27.138
GPRC5B	0.736893	5.88955	3.48607e+14	2.5286e-16	2.97349e-15	27.1361
DENND2D	0.734583	5.67989	53.6735	0.00947913	0.0451796	-33.6201
TTC7B	0.732077	6.70503	6.92525e+14	1.22199e-16	1.7476e-15	28.5479
SEPTIN10	0.730213	8.46641	81.827	0.00606431	0.0308315	-32.7519
PPM1K	0.727952	6.40745	6.88624e+14	1.22932e-16	1.75332e-15	28.5363
CA13	0.72741	5.93853	6.88111e+14	1.23029e-16	1.75375e-15	28.5348
DNAH2	0.724709	6.11318	3.04904e+16	2.21648e-18	3.75642e-16	34.5779
NTAQ1	0.723443	6.54769	6.84359e+14	1.23744e-16	1.76241e-15	28.5235
PDIA4	0.719614	9.76973	114.56	0.00424592	0.0218785	-32.059
KRTAP10-1	0.709233	4.99272	2.98393e+16	2.26775e-18	3.75642e-16	34.5698
CIP2A	0.705685	7.75819	667559163788869	1.27046e-16	1.80027e-15	28.4725
TNIK	0.698209	6.71038	6.60488e+14	1.28487e-16	1.81776e-15	28.4506
MIR874	0.696635	3.7454	1.317e+15	6.18485e-17	1.00408e-15	29.8653
HMGCR	0.692719	9.87348	2.91445e+16	2.32507e-18	3.75642e-16	34.5606
NMI	0.688944	7.02372	351.244	0.00129567	0.00679485	-29.7517
LINC01356	0.688147	6.29516	2.89521e+16	2.34143e-18	3.75642e-16	34.5579
C2CD6	0.685158	5.48607	3.24132e+14	2.73132e-16	3.14371e-15	26.9863
FMNL2	0.680104	9.59389	55.3975	0.00916697	0.0437791	-33.555
RGS10	0.679985	7.98526	2.86087e+16	2.37122e-18	3.75642e-16	34.5531
GNAI3	0.67793	9.55452	52.9254	0.00962111	0.0458065	-33.649
SLC39A13	0.674266	7.58768	467.731	0.000956569	0.00502653	-29.1619
PDIA6	0.670602	8.7552	2.8214e+16	2.40638e-18	3.75642e-16	34.5473
C14orf28	0.663558	5.39222	299.588	0.0015335	0.00803087	-30.0793
USB1	0.66185	7.27276	6.26093e+14	1.35977e-16	1.91139e-15	28.3407
VEGFB	0.660481	7.93613	3.12458e+14	2.83956e-16	3.22315e-15	26.9108
ACOT2	0.654601	7.29503	2.75408e+16	2.46874e-18	3.75642e-16	34.5369
NMRK1	0.649371	5.18184	2.73207e+16	2.48982e-18	3.75642e-16	34.5334
LOC102723568	0.648242	4.24274	2.72732e+16	2.49441e-18	3.75642e-16	34.5327
COLGALT1	0.647459	10.174	315.899	0.00144975	0.00759377	-29.9701
LOC100507006	0.644732	4.32143	50.0585	0.0102057	0.0484669	-33.7636
MBD2	0.642741	9.30878	3.04066e+14	2.92265e-16	3.27646e-15	26.8548
PAM	0.642259	9.79785	2.70215e+16	2.51903e-18	3.75642e-16	34.5285
TMEM170B	0.640458	5.97848	2.69457e+16	2.52654e-18	3.75642e-16	34.5273
BTBD8	0.639349	5.74687	6.04807e+14	1.41053e-16	1.97223e-15	28.2696
CLMN	0.638695	6.25465	6.04188e+14	1.41206e-16	1.97223e-15	28.2675
LHFPL6	0.63865	8.1498	2.68697e+16	2.53412e-18	3.75642e-16	34.526
RPS6KA2	0.637272	6.67235	2.68117e+16	2.53992e-18	3.75642e-16	34.525
EBP	0.63243	8.61584	2.99188e+14	2.97316e-16	3.31893e-15	26.8215
ADAMTS12	0.62418	7.77087	58.0745	0.00872002	0.0417963	-33.4578
RALBP1	0.622855	9.86487	133.133	0.00362114	0.0187362	-31.7496
KIF15	0.621032	6.62938	5.8748e+14	1.45464e-16	2.02097e-15	28.2098
MIR1286	0.621013	5.42156	54.0661	0.00940624	0.0448647	-33.6051
RAC2	0.620379	8.47882	50.5007	0.010111	0.0480522	-33.7455
EHF	0.619835	9.13181	75.5478	0.00659953	0.0324041	-32.9163
HDAC9	0.617993	5.62286	5.84605e+14	1.46222e-16	2.02829e-15	28.1997
HS2ST1	0.616638	8.8004	123.242	0.00392975	0.020301	-31.9085
HLA-J	0.616212	5.81367	5.82921e+14	1.4667e-16	2.03306e-15	28.1938
HLA-C	0.615446	10.5284	66.7986	0.00751858	0.0363156	-33.1697
CYP2B6	0.61124	4.32162	5.78217e+14	1.47934e-16	2.04664e-15	28.1771
SPATA31D3	0.611155	3.37906	2.57129e+16	2.65506e-18	3.75642e-16	34.5053
SSH3	0.609617	7.07659	553.317	0.000800575	0.00421102	-28.8158
NCAPG2	0.607983	8.41697	2.87623e+14	3.09996e-16	3.4143e-15	26.7403
ITSN2	0.607624	7.492	80.3272	0.00618433	0.0314174	-32.79
LRRC8E	0.606862	6.14421	5.74075e+14	1.49065e-16	2.05472e-15	28.1624
VKORC1	0.604541	7.88287	164.404	0.00289586	0.0150457	-31.3151
GJB2	-0.604706	6.91863	-2.86072e+14	3.11777e-16	3.4194e-15	26.7292
TM2D3	-0.605101	5.96464	-87.116	0.00567501	0.0289474	-32.6229
MAGEH1	-0.606066	3.41986	-1.14578e+15	7.16818e-17	1.13091e-15	29.5806
BICD1	-0.60689	6.65233	-2.87105e+14	3.10588e-16	3.4143e-15	26.7366
DOC2A	-0.607104	5.52244	-2.87207e+14	3.10472e-16	3.4143e-15	26.7373
PHF6	-0.607161	7.86659	-2.87234e+14	3.10441e-16	3.4143e-15	26.7375
FAM217B	-0.607317	6.14708	-5.74506e+14	1.48946e-16	2.05416e-15	28.1639
SNORD35B	-0.607342	7.11742	-2.55524e+16	2.67272e-18	3.75642e-16	34.5023
POC5	-0.607829	6.50957	-574990071930183	1.48814e-16	2.05416e-15	28.1656
ADSS1	-0.607993	6.09767	-2.55798e+16	2.66969e-18	3.75642e-16	34.5028
ZNF649	-0.608197	6.25093	-5.75338e+14	1.48718e-16	2.05416e-15	28.1669
FAM214A	-0.609155	5.59483	-2.56287e+16	2.66429e-18	3.75642e-16	34.5037
KLRA1P	-0.609453	5.15363	-5.76526e+14	1.48393e-16	2.05084e-15	28.1711
RABL3	-0.611987	7.78736	-52.7271	0.00965943	0.0459727	-33.6567
MIR570HG	-0.613945	5.02409	-228.935	0.00203909	0.0106532	-30.6332
LINC01004	-0.615765	6.18972	-66.6287	0.00753889	0.0364071	-33.1749
ISG20L2	-0.616829	7.85747	-100.615	0.00487179	0.0250104	-32.3262
PHF8	-0.617201	6.17616	-82.0351	0.00604802	0.0307606	-32.7466
MAP3K14	-0.619948	6.42595	-586454380568818	1.45733e-16	2.02258e-15	28.2062
MMP1	-0.621975	3.25618	-1.17585e+15	6.97408e-17	1.10426e-15	29.6336
PTEN	-0.623181	6.96049	-2.62188e+16	2.60081e-18	3.75642e-16	34.5146
ZNF460	-0.623818	7.98168	-2.62456e+16	2.59799e-18	3.75642e-16	34.5151
LIX1-AS1	-0.624605	4.88266	-2.62788e+16	2.59452e-18	3.75642e-16	34.5157
ZNF808	-0.627168	5.65225	-2.63866e+16	2.58329e-18	3.75642e-16	34.5176
SLFN12	-0.627523	6.30737	-5.93621e+14	1.4387e-16	2.00306e-15	28.2312
NF1	-0.628224	7.70245	-129.734	0.00372174	0.0192491	-31.8028
SPAG11B	-0.629386	4.6365	-5.95383e+14	1.43419e-16	1.9989e-15	28.2373
RNPC3	-0.630646	8.37249	-69.7864	0.00717805	0.0347091	-33.0796
PLAG1	-0.631046	6.96311	-48.5718	0.0105368	0.0499582	-33.8257
AQP3	-0.632173	6.03958	-5.98019e+14	1.42749e-16	1.99062e-15	28.2464
NEK4	-0.637233	8.15356	-80.0372	0.00620806	0.0315319	-32.7974
CRACR2A	-0.638434	4.65292	-119.962	0.00404366	0.020869	-31.9641
SRSF7	-0.64032	7.88174	-2.69399e+16	2.52712e-18	3.75642e-16	34.5272
MAP3K12	-0.640877	5.70787	-130.544	0.00369726	0.0191263	-31.79
TACC2	-0.643653	6.35835	-77.1624	0.00645333	0.0324041	-32.8727
ST3GAL1	-0.644047	7.54864	-124.105	0.00390081	0.0201555	-31.8942
LOC101927759	-0.645248	5.883	-6.10388e+14	1.39687e-16	1.95621e-15	28.2885
LOC441155	-0.64982	7.1285	-62.9852	0.0080016	0.0385355	-33.2907
XPC	-0.650033	6.68983	-2.73486e+16	2.48713e-18	3.75642e-16	34.5339
FAM200A	-0.660557	6.18615	-2.77914e+16	2.44517e-18	3.75642e-16	34.5409
S100PBP	-0.660758	5.4209	-6.2506e+14	1.36215e-16	1.91371e-15	28.3373
ARHGEF6	-0.667047	4.34201	-6.31009e+14	1.34855e-16	1.89764e-15	28.3567
KLHL24	-0.66765	6.88018	-6.31579e+14	1.34726e-16	1.89684e-15	28.3586
SLC13A3	-0.668967	5.53918	-2.81452e+16	2.41262e-18	3.75642e-16	34.5463
MRPS30	-0.670302	7.9798	-113.031	0.00430681	0.0221792	-32.0866
PELI2	-0.672179	4.83873	-6.35864e+14	1.33765e-16	1.88532e-15	28.3725
CRIP2	-0.672532	6.22059	-3.18159e+14	2.78568e-16	3.17846e-15	26.948
CD96	-0.673499	4.46684	-6.37113e+14	1.33487e-16	1.88242e-15	28.3765
PIAS3	-0.673539	8.11634	-2.83376e+16	2.39527e-18	3.75642e-16	34.5491
STK38L	-0.67678	7.15038	-98.7713	0.00496819	0.0254854	-32.3643
ZNF35	-0.678895	7.114	-6.42217e+14	1.32363e-16	1.86857e-15	28.3929
MIR100HG	-0.682993	6.34676	-2.87353e+16	2.36016e-18	3.75642e-16	34.5549
BMS1P2	-0.683199	6.56475	-3.23206e+14	2.73962e-16	3.14922e-15	26.9804
TPH1	-0.686169	4.50099	-2.88689e+16	2.34859e-18	3.75642e-16	34.5567
NEK9	-0.687334	7.27541	-6.502e+14	1.30642e-16	1.84725e-15	28.4183
ZNF564	-0.687358	4.73648	-2.89189e+16	2.34428e-18	3.75642e-16	34.5574
ATE1-AS1	-0.688731	5.84443	-81.6896	0.00607512	0.0308745	-32.7553
CCND1	-0.689626	9.47267	-3.26246e+14	2.71258e-16	3.12761e-15	26.9997
ZIC2	-0.692018	6.47558	-3.27377e+14	2.70265e-16	3.12027e-15	27.0068
ALG13	-0.698163	8.06463	-2.93736e+16	2.30586e-18	3.75642e-16	34.5637
VAMP1	-0.699515	5.33498	-2.94304e+16	2.30114e-18	3.75642e-16	34.5644
RRP1B	-0.705686	7.37507	-6.6756e+14	1.27046e-16	1.80027e-15	28.4725
MIR361	-0.706833	3.95475	-2.97383e+16	2.27591e-18	3.75642e-16	34.5685
LINC01002	-0.708395	7.8598	-3.35125e+14	2.6365e-16	3.06678e-15	27.055
ZNF213-AS1	-0.710623	5.2745	-2.98978e+16	2.26305e-18	3.75642e-16	34.5705
MIR548V	-0.713196	4.59781	-6.74665e+14	1.25629e-16	1.78404e-15	28.4942
NBEA	-0.715497	6.55053	-76.9189	0.00647498	0.0324041	-32.8792
ZNF394	-0.720752	7.25985	-65.7646	0.00764386	0.0368936	-33.2018
CACHD1	-0.723297	3.96085	-6.8422e+14	1.23771e-16	1.76241e-15	28.5231
GDF11	-0.727801	6.20856	-3.06205e+16	2.20651e-18	3.75642e-16	34.5795
TMEM163	-0.731074	5.09465	-6.91577e+14	1.22376e-16	1.74919e-15	28.5451
LOC105369689	-0.731992	5.26806	-57.6716	0.00878456	0.042098	-33.4722
PDE7A	-0.732408	6.24055	-3.46485e+14	2.54501e-16	2.98545e-15	27.1236
ARSG	-0.73288	5.60797	-6.93285e+14	1.22057e-16	1.74679e-15	28.5502
PABPC1L	-0.736071	6.4061	-83.6891	0.00592148	0.0301286	-32.7055
TAMM41	-0.736955	6.58267	-3.48636e+14	2.52838e-16	2.97349e-15	27.1363
LOC105376223	-0.737769	3.70671	-150.716	0.00317521	0.0164645	-31.4941
ZNF345	-0.73973	5.1092	-3.11223e+16	2.16883e-18	3.75642e-16	34.5854
MYBPC1	-0.741227	3.9179	-3.11853e+16	2.16419e-18	3.75642e-16	34.5861
PRPF39	-0.745082	7.79848	-187.372	0.00252123	0.0131304	-31.0458
LINC01602	-0.74564	3.64092	-3.1371e+16	2.15062e-18	3.75642e-16	34.5882
UBE2N	-0.747615	6.08854	-7.07224e+14	1.1951e-16	1.71657e-15	28.5911
CALB2	-0.748851	6.1375	-62.5182	0.00806493	0.0388191	-33.306
STK32A	-0.749053	4.29531	-708584748408561	1.19267e-16	1.71432e-15	28.595
INTS6L	-0.75077	5.60045	-50.188	0.0101778	0.0483606	-33.7583
TRIM52	-0.753712	6.17028	-7.12992e+14	1.18486e-16	1.70843e-15	28.6078
CCND2	-0.755929	5.10318	-7.15089e+14	1.18118e-16	1.70499e-15	28.6138
PEX1	-0.75687	6.90344	-94.0025	0.00523558	0.0267943	-32.4662
TTC9	-0.757338	5.06855	-7.16422e+14	1.17885e-16	1.70257e-15	28.6176
LINC00205	-0.757532	6.17156	-716605615377464	1.17853e-16	1.70257e-15	28.6181
MRPS25	-0.760402	7.42514	-3.59729e+14	2.44586e-16	2.912e-15	27.2008
BTF3L4	-0.762238	5.1471	-7.21057e+14	1.17082e-16	1.69283e-15	28.6309
FLJ45513	-0.769789	5.77543	-7.282e+14	1.15866e-16	1.67709e-15	28.6511
LFNG	-0.769953	6.23784	-728355655654742	1.1584e-16	1.67709e-15	28.6515
GMFG	-0.770049	5.64898	-728446074153180	1.15824e-16	1.67709e-15	28.6518
ZNF195	-0.770639	4.77644	-7.29004e+14	1.15731e-16	1.67709e-15	28.6534
CREBZF	-0.770924	7.53721	-3.64706e+14	2.41051e-16	2.87642e-15	27.2291
BAHCC1	-0.773192	6.28372	-58.7441	0.00861478	0.0413145	-33.4342
LUC7L3	-0.773826	8.96271	-52.0433	0.00979391	0.046587	-33.6836
ZNF548	-0.776748	7.29571	-3.26798e+16	2.05948e-18	3.75642e-16	34.6022
CPNE8	-0.777803	7.19992	-3.27242e+16	2.05652e-18	3.75642e-16	34.6026
MIR3674	-0.77796	4.85981	-7.35929e+14	1.14577e-16	1.66393e-15	28.6728
ZNF14	-0.779004	5.22234	-7.36918e+14	1.14414e-16	1.66317e-15	28.6756
PPP1R3E	-0.78058	6.99479	-7.38409e+14	1.1417e-16	1.66076e-15	28.6797
LOC101927372	-0.782425	2.73709	-1479186398377639	5.46883e-17	9.12629e-16	30.1022
SIPA1L2	-0.782491	5.03277	-7.40216e+14	1.13874e-16	1.6583e-15	28.6847
PCF11	-0.784871	6.80864	-7.42467e+14	1.13509e-16	1.65481e-15	28.691
MYLIP	-0.794971	6.55361	-752022283635207	1.11981e-16	1.6389e-15	28.7172
POLG2	-0.798669	6.48554	-3.36021e+16	1.99964e-18	3.75642e-16	34.6111
MAGOHB	-0.803779	4.6222	-7.60354e+14	1.10682e-16	1.62349e-15	28.7399
HNRNPH1	-0.805053	7.85151	-3.38707e+16	1.98285e-18	3.75642e-16	34.6136
EYA1	-0.807086	5.12828	-763482724744265	1.10201e-16	1.61916e-15	28.7483
LRRC6	-0.809231	4.89671	-3.40464e+16	1.972e-18	3.75642e-16	34.6152
OSBPL10	-0.813576	6.06016	-7.69621e+14	1.0927e-16	1.60772e-15	28.7647
MIR331	-0.814689	4.94792	-3.42761e+16	1.95801e-18	3.75642e-16	34.6173
HSD17B2	-0.816787	4.75954	-3.43643e+16	1.95268e-18	3.75642e-16	34.6181
CNPY2	-0.81923	8.05769	-114.945	0.00423086	0.0218051	-32.052
LOC105376050	-0.823421	3.71114	-3.46435e+16	1.93602e-18	3.75642e-16	34.6205
MIR374A	-0.827788	3.37908	-1.56494e+15	5.15186e-17	8.72466e-16	30.217
TEX12	-0.827788	3.7126	-7.83065e+14	1.07284e-16	1.58337e-15	28.8003
C6orf141	-0.828464	5.58056	-7.83706e+14	1.07191e-16	1.58289e-15	28.802
FAM86FP	-0.828848	3.98245	-50.0084	0.0102165	0.0485095	-33.7657
ZNF891	-0.833495	5.5565	-7.88464e+14	1.06506e-16	1.57542e-15	28.8144
GAS7	-0.833847	4.55807	-3.50821e+16	1.91038e-18	3.75642e-16	34.6242
FMO4	-0.838994	3.48629	-3.52987e+16	1.89797e-18	3.75642e-16	34.626
WDR4	-0.84074	6.19216	-7.95318e+14	1.05534e-16	1.56456e-15	28.8322
ARHGAP26-IT1	-0.845944	4.76291	-8.00241e+14	1.04846e-16	1.55964e-15	28.8448
LINC00894	-0.848608	5.63979	-241.536	0.00192656	0.0100673	-30.5229
PREPL	-0.84968	7.41178	-84.8595	0.005835	0.0297174	-32.6769
ZNF589	-0.853816	5.19024	-49.7105	0.0102814	0.0487919	-33.778
WDR19	-0.857629	7.62728	-405724233972136	2.15313e-16	2.65358e-15	27.4484
HIF1A-AS2	-0.860081	9.05822	-189.455	0.00249187	0.01298	-31.023
SFPQ	-0.860757	7.55221	-4.07204e+14	2.14484e-16	2.65114e-15	27.4559
PGGT1B	-0.861906	6.5281	-77.8086	0.00639658	0.0324041	-32.8555
HMGN1	-0.863134	6.25367	-3.63143e+16	1.84178e-18	3.75642e-16	34.634
MIPOL1	-0.866619	5.51801	-3.64609e+16	1.83394e-18	3.75642e-16	34.6351
MYO1F	-0.867587	5.80589	-8.20715e+14	1.02077e-16	1.52622e-15	28.8967
MIR181A1HG	-0.873303	6.42397	-4.13139e+14	2.11221e-16	2.62281e-15	27.4857
VIPR1	-0.881348	6.44778	-8.33732e+14	1.00389e-16	1.50612e-15	28.929
EPHA2	-0.882033	8.32723	-4.17269e+14	2.09007e-16	2.61011e-15	27.5061
MFSD14C	-0.882348	7.87255	-56.4964	0.00897823	0.0429635	-33.5146
TTC14	-0.885071	6.6673	-3.72372e+16	1.79345e-18	3.75642e-16	34.6408
CAMK2N1	-0.886041	6.85108	-8.38172e+14	9.9826e-17	1.49939e-15	28.9399
ZNF544	-0.89289	7.1824	-3.75662e+16	1.77682e-18	3.75642e-16	34.6431
ZNF618	-0.894673	5.52688	-65.1168	0.00772442	0.037262	-33.2222
TIA1	-0.898806	7.08605	-425204326442325	2.04877e-16	2.57442e-15	27.5449
TP53	-0.900339	8.71683	-3.78796e+16	1.76125e-18	3.75642e-16	34.6452
MIR571	-0.910964	6.64067	-4.30956e+14	2.01981e-16	2.549e-15	27.5725
ETNK1	-0.910985	6.132	-8.61768e+14	9.69326e-17	1.45926e-15	28.9969
FGF7P3	-0.912854	2.69568	-1.72576e+15	4.64469e-17	8.05243e-16	30.4158
FOXP2	-0.913536	5.20423	-8.64181e+14	9.66458e-17	1.45578e-15	29.0026
ZNF566	-0.913975	4.3641	-94.0921	0.0052303	0.0267725	-32.4643
ME3	-0.916621	7.7013	-3.85646e+16	1.72812e-18	3.75642e-16	34.6498
SLC22A3	-0.920696	6.81745	-4.3556e+14	1.9972e-16	2.5314e-15	27.5944
PCDH7	-0.925054	4.74697	-8.75077e+14	9.53714e-17	1.43905e-15	29.0283
SZT2	-0.935874	6.63703	-8.85312e+14	9.42038e-17	1.4247e-15	29.0522
TAS2R50	-0.93916	3.03703	-3.95129e+16	1.68422e-18	3.75642e-16	34.6557
GJA1	-0.942937	3.10708	-1.78264e+15	4.48786e-17	7.84401e-16	30.4816
CCNT1	-0.968864	7.8843	-4.07626e+16	1.62956e-18	3.75642e-16	34.6629
GUSBP11	-0.969095	6.87223	-248.407	0.00187016	0.00977448	-30.4651
ZNF554	-0.969488	4.99952	-4.07889e+16	1.62845e-18	3.75642e-16	34.663
NRP1	-0.99187	9.79025	-51.5852	0.00988605	0.0470168	-33.7018
CAMK1D	-0.992376	7.27642	-74.817	0.00666783	0.0324041	-32.9363
LINC02604	-1.00386	7.3906	-4.74901e+14	1.82237e-16	2.37857e-15	27.7723
ZNF780B	-1.00459	7.35176	-4.75249e+14	1.82095e-16	2.3779e-15	27.7738
CES4A	-1.01511	4.45803	-9.60271e+14	8.64317e-17	1.3216e-15	29.2189
NMRAL2P	-1.02929	5.42392	-9.73682e+14	8.51711e-17	1.30536e-15	29.2473
HNRNPA1	-1.04324	7.53576	-197.69	0.00238205	0.0124203	-30.9354
ATP8A1	-1.04993	6.40542	-4.41734e+16	1.49658e-18	3.75642e-16	34.6797
LOC105377276	-1.0505	3.78683	-4.41971e+16	1.49573e-18	3.75642e-16	34.6798
AGAP6	-1.06539	7.89297	-770.02	0.000564086	0.00297066	-28.1352
MXRA8	-1.07373	6.60864	-4.51745e+16	1.46146e-18	3.75642e-16	34.684
HERC2P9	-1.07745	7.73843	-209.253	0.00224282	0.0117059	-30.8183
DIXDC1	-1.08991	6.0557	-1.03102e+15	8.01612e-17	1.24291e-15	29.3646
PSD3	-1.09254	6.39729	-94.3745	0.00521373	0.0266928	-32.4581
TBCK	-1.09841	6.76635	-53.8061	0.0094544	0.0450699	-33.615
SNHG3	-1.10942	6.77054	-4.66764e+16	1.41169e-18	3.75642e-16	34.6899
ABCA1	-1.11173	6.40779	-1.05166e+15	7.84954e-17	1.22156e-15	29.4052
CEACAM19	-1.12329	6.40185	-82.179	0.0060368	0.0307095	-32.743
PARM1	-1.12332	4.92246	-1.06263e+15	7.76375e-17	1.21251e-15	29.4264
RASSF9	-1.14396	3.60693	-4.81294e+16	1.36658e-18	3.75642e-16	34.6952
STK17A	-1.14484	8.24314	-63.1667	0.00797726	0.0384323	-33.2848
BAMBI	-1.14857	5.96383	-74.0508	0.00674094	0.0327037	-32.9575
CFAP44	-1.15242	5.86107	-4.84853e+16	1.35596e-18	3.75642e-16	34.6964
PLCB1	-1.16408	4.78387	-4.89759e+16	1.34157e-18	3.75642e-16	34.698
ZG16B	-1.1702	5.65715	-4.92335e+16	1.33414e-18	3.75642e-16	34.6989
CLNS1A	-1.17265	7.52539	-5.54753e+14	1.54571e-16	2.11482e-15	28.092
PLXND1	-1.17308	7.72356	-78.6072	0.00632776	0.0320903	-32.8345
PRSS23	-1.17711	8.08414	-63.2374	0.00796781	0.0384008	-33.2825
ZNF254	-1.19632	6.93027	-1.13169e+15	7.26274e-17	1.14241e-15	29.5553
TAS2R19	-1.23225	4.24631	-5.18441e+16	1.26307e-18	3.75642e-16	34.7067
CCAT1	-1.25134	3.91079	-5.26469e+16	1.24268e-18	3.75642e-16	34.7089
SNORD30	-1.25177	9.23418	-106.216	0.00460007	0.0236477	-32.2147
CCN3	-1.2732	6.57498	-6.02321e+14	1.4167e-16	1.97766e-15	28.2611
OR5P2	-1.28723	2.80803	-61.4693	0.00821077	0.039485	-33.3409
SYNJ2	-1.30141	8.36886	-687.601	0.000635964	0.00334785	-28.3683
LOC105369617	-1.32939	5.19069	-1257568508198588	6.49493e-17	1.04603e-15	29.771
ZNF844	-1.3314	5.93055	-1.25947e+15	6.48454e-17	1.04535e-15	29.7741
UBE2G2	-1.35343	7.38383	-183.558	0.00257677	0.0134116	-31.0881
MUC5B	-1.35421	5.70464	-1.28104e+15	6.3689e-17	1.02762e-15	29.8088
OTULINL	-1.35642	4.57079	-5.70683e+16	1.14092e-18	3.75642e-16	34.7195
ANGPTL2	-1.36481	6.05419	-89.5319	0.00551293	0.028137	-32.5666
TGFBI	-1.37595	8.0931	-279.373	0.0016513	0.00864263	-30.2232
RAVER2	-1.38389	5.59668	-1.30912e+15	6.22427e-17	1.00986e-15	29.8531
TIMP3	-1.38648	8.69731	-5.83327e+16	1.11474e-18	3.75642e-16	34.7221
ZNF83	-1.41439	6.01963	-1337978385423324	6.08216e-17	9.91697e-16	29.8976
LOC100506282	-1.44132	7.34873	-120.513	0.00402406	0.0207801	-31.9546
FLJ42627	-1.44572	5.82184	-6.08251e+16	1.0664e-18	3.75642e-16	34.7268
SEL1L3	-1.47194	5.4051	-6.19283e+16	1.04629e-18	3.75642e-16	34.7287
KRT81	-1.47251	6.92085	-108.979	0.00447662	0.0230356	-32.1618
COL6A1	-1.47489	7.52697	-6.20525e+16	1.04407e-18	3.75642e-16	34.7289
COLGALT2	-1.48992	6.13647	-195.584	0.00240922	0.0125595	-30.9574
POM121L9P	-1.49734	4.93773	-1.41644e+15	5.72581e-17	9.4889e-16	30.0139
SLCO1B3	-1.50089	3.93696	-1.4198e+15	5.71145e-17	9.47704e-16	30.0187
FOXP1-IT1	-1.53156	5.61656	-6.44366e+16	1.00319e-18	3.75642e-16	34.7326
SUSD2	-1.54847	6.86062	-70.2168	0.00713145	0.0345028	-33.0669
CELF2	-1.58768	5.66472	-6.67977e+16	9.65662e-19	3.75642e-16	34.736
LBP	-1.58799	5.45207	-1502198978046757	5.38012e-17	9.00681e-16	30.1337
ELAPOR2	-1.58948	5.56745	-6.68735e+16	9.64504e-19	3.75642e-16	34.7361
BCAM	-1.63313	6.86944	-1544897299899732	5.22271e-17	8.81072e-16	30.1908
ITGA10	-1.71171	6.37088	-1619235505554909	4.96904e-17	8.49713e-16	30.2864
CPVL	-1.71766	4.55091	-7.22665e+16	8.88422e-19	3.75642e-16	34.7426
ANKFN1	-1.73109	4.34126	-100.938	0.0048553	0.0249306	-32.3197
AGR2	-1.7566	3.77909	-7.39048e+16	8.67571e-19	3.75642e-16	34.7443
F13A1	-1.80406	5.20185	-1.7066e+15	4.69998e-17	8.13755e-16	30.3931
MIR3617	-1.90475	4.07158	-1.80184e+15	4.4372e-17	7.7747e-16	30.5033
TSPAN13	-1.92043	6.05204	-55.999	0.00906271	0.0433362	-33.5328
NEBL	-1.92177	5.3685	-55.6879	0.00911635	0.0435769	-33.5442
SLC7A11	-1.94225	8.71981	-62.9579	0.00800528	0.038539	-33.2916
HMGB3	-2.07208	6.97693	-55.2401	0.00919464	0.0439032	-33.5609
ENPP4	-2.07522	4.75558	-8.73098e+16	7.27132e-19	3.75642e-16	34.7548
MAN1A1	-2.16836	4.33333	-9.12286e+16	6.94084e-19	3.75642e-16	34.7571
FAM133A	-2.31651	4.443	-9.74614e+16	6.47149e-19	3.75642e-16	34.7601
TC2N	-2.41283	4.88738	-1.01514e+17	6.19811e-19	3.75642e-16	34.7618
NTN4	-2.50904	6.89439	-187.331	0.00252181	0.0131308	-31.0462
ERVH-3	-2.55819	4.68829	-1.0763e+17	5.82564e-19	3.75642e-16	34.764
ROBO1	-2.70913	5.38397	-2.56277e+15	3.0551e-17	6.07277e-16	31.2124
PXDN	-2.81521	7.16703	-53.1875	0.0095709	0.045584	-33.6388
SOX4	-2.91104	6.70506	-85.0286	0.0058227	0.0296605	-32.6728
MYO5C	-2.9305	5.02147	-70.8032	0.00706889	0.034219	-33.0498
APOD	-2.97469	5.0691	-1.25153e+17	4.96527e-19	3.75642e-16	34.7687
CP	-3.27525	4.52842	-1.37798e+17	4.48389e-19	3.75642e-16	34.771
SPANXB1	-3.65907	5.52779	-53.5036	0.00951101	0.0453157	-33.6266

### Sheet: GSEA hallmarks pvalue 0.25
	ID	Description	setSize	enrichmentScore	NES	pvalue	p.adjust	qvalues	rank	leading_edge	core_enrichment
HALLMARK_TNFA_SIGNALING_VIA_NFKB	HALLMARK_TNFA_SIGNALING_VIA_NFKB	HALLMARK_TNFA_SIGNALING_VIA_NFKB	10	0.655576	2.30648	0.000233455	0.000700365	0.000491484	77	tags=80%, list=20%, signal=66%	IL1B/SERPINE1/AREG/IL7R/SAT1/SOD2/TNIP1/GCH1
