## Supplementary material for "CD95 expression in triple negative breast cancer blocks induction of an inflammatory state through differential regulation of NF-κB Signaling": Table 2

### Sheet: DE pval 0.05 et logFC cutoff 0.
4T1 CD95-ko vs WT
Colonne1	logFC	AveExpr	t	P.Value	adj.P.Val	B
PRL2C2	5.19278	6.16762	14.8923	1.17324e-06	0.00237992	5.81356
PIGR	4.97677	5.76862	32.6076	4.5964e-09	9.3238e-05	8.73122
TSPAN1	4.60007	7.24478	6.92002	0.000203019	0.0300602	1.25591
LY6A	4.36832	8.75631	6.93029	0.00020112	0.0300602	1.26523
LTF	4.04575	6.49912	26.2508	2.1529e-08	0.000218358	8.15173
PRL2C5	4.04211	5.8537	12.8026	3.35109e-06	0.00404725	5.00226
TRIM30A	3.77537	5.33851	14.2769	1.5741e-06	0.00272503	5.59391
IBSP	3.5138	6.44521	23.0242	5.46225e-08	0.000304571	7.71816
CCRL2	3.46649	6.08225	12.7314	3.48267e-06	0.00404725	4.97111
PHF11D	3.4195	6.75521	22.7181	6.00584e-08	0.000304571	7.67023
SP100	3.3681	7.91264	20.0379	1.45981e-07	0.000592247	7.18731
SLFN2	3.08155	8.35553	6.14552	0.000426169	0.0405861	0.513265
IFIT3B	3.03426	7.75286	8.32302	6.15844e-05	0.0174576	2.41845
IFIT3	2.98469	7.98873	7.61011	0.000110436	0.0226281	1.85494
RTP4	2.88788	6.60675	18.1168	2.97087e-07	0.000860916	6.75631
9930111J21RIK2	2.69549	6.35134	18.6827	2.39236e-07	0.000808818	6.89186
MID2	2.58554	7.27084	10.5277	1.27972e-05	0.00738637	3.86649
SAMD9L	2.5591	5.85529	9.51827	2.526e-05	0.0113866	3.25332
EHF	2.49255	7.72255	9.52856	2.50775e-05	0.0113866	3.25997
ANXA8	2.48228	8.02224	12.6748	3.59135e-06	0.00404725	4.94618
IRF7	2.46414	8.83436	9.02322	3.60909e-05	0.0141991	2.923
PHF11B	2.46125	6.07708	16.4133	5.94414e-07	0.00150721	6.29791
IFI44	2.44166	9.09028	11.5896	6.64599e-06	0.00518515	4.43479
UBE2L6	2.40516	6.8307	8.76452	4.37831e-05	0.0143261	2.74188
CBR2	2.38144	10.9883	7.30539	0.000143693	0.0267452	1.59728
SELP	2.37486	4.55418	14.2281	1.61205e-06	0.00272503	5.57584
BST2	2.29047	8.35916	11.042	9.2516e-06	0.00605383	4.15081
CLEC2D	2.28652	6.56179	8.06525	7.56911e-05	0.0191924	2.22079
PRSS12	2.23789	8.45114	11.9217	5.47524e-06	0.00482892	4.59824
GM7609	2.23196	6.87373	15.4954	8.89237e-07	0.00200424	6.01506
OAS1A	2.22531	6.26639	7.68199	0.000103915	0.0220104	1.9142
OASL2	2.17255	9.55603	9.69337	2.23508e-05	0.0110582	3.36529
P2RY2	2.16769	5.58739	8.11317	7.28138e-05	0.0186966	2.25805
GBP3	2.16737	6.94503	7.67913	0.000104166	0.0220104	1.91185
MEX3B	2.16389	5.13845	14.0184	1.7874e-06	0.00278903	5.49708
LAS1L	2.15781	7.23105	11.468	7.14367e-06	0.00536701	4.37332
CXCL9	2.15742	5.09628	10.553	1.25906e-05	0.00738637	3.88089
XAF1	2.10619	7.90901	8.33335	6.10844e-05	0.0174576	2.42623
LY6E	2.07524	11.2379	6.76723	0.0002338	0.0327904	1.11555
PLA1A	2.04645	6.43233	7.47675	0.00012379	0.0243795	1.74347
CFB	2.04172	5.99348	11.7521	6.04086e-06	0.00510578	4.51559
CD14	2.04028	7.9652	8.93244	3.86016e-05	0.0141991	2.86013
SLFN3	2.01784	5.41452	12.0534	5.07708e-06	0.00479482	4.66133
TMEFF1	2.0037	6.72853	7.76434	9.69705e-05	0.0218561	1.9814
IFI207	1.99393	10.4414	11.6587	6.38073e-06	0.00517733	4.46933
IGTP	1.96948	6.11605	13.6343	2.16764e-06	0.00314076	5.34801
HAVCR2	1.96623	5.69964	6.81236	0.000224195	0.0322539	1.15731
ZNFX1	1.95091	6.74773	6.92375	0.000202328	0.0300602	1.25929
GBP9	1.93875	5.92435	10.9769	9.63228e-06	0.00610596	4.11578
IRGM2	1.92504	6.31421	8.49429	5.38549e-05	0.0164529	2.54613
HERC6	1.91445	7.18423	6.06715	0.000461107	0.0425104	0.433639
GBP7	1.87991	8.04063	6.23774	0.000388791	0.0401716	0.605869
PLAC1	1.87261	5.01156	7.51431	0.000119854	0.0239684	1.77506
AIM2	1.86218	4.81479	10.0345	1.77064e-05	0.00920961	3.5765
MNDAL	1.82533	8.60258	6.31113	0.000361656	0.0396551	0.67873
PGF	1.81092	7.33768	6.1089	0.000442115	0.0415199	0.476157
STXBP6	1.77539	5.25862	7.27611	0.000147442	0.0269964	1.57196
IFI27L2A	1.77334	5.36245	12.9872	3.03542e-06	0.00404725	5.08186
CXCL1	1.76869	7.235	7.72254	0.000100428	0.0220104	1.94738
IRGM1	1.75485	8.05084	7.25098	0.000150746	0.0270287	1.55015
IFIT2	1.73197	4.94627	10.3231	1.46183e-05	0.00801436	3.74831
OAS3	1.69876	6.23351	7.97591	8.14032e-05	0.0198947	2.15071
APOOL	1.69862	6.57981	9.56404	2.44602e-05	0.0113866	3.28283
OAS1G	1.6929	6.6567	8.83387	4.15534e-05	0.0141991	2.79103
IFIH1	1.67732	8.33182	7.30523	0.000143713	0.0267452	1.59714
ARG2	1.6689	7.01162	6.66114	0.000258247	0.0337971	1.01636
EPB41L4A	1.66426	6.13709	12.0115	5.2002e-06	0.00479482	4.64134
OAS2	1.64902	5.90404	8.65492	4.75872e-05	0.0153223	2.66331
APOL9A	1.64481	9.20945	6.64089	0.000263233	0.0342287	0.997263
ISG15	1.64201	6.07438	6.76453	0.00023439	0.0327904	1.11304
FBXW17	1.62423	5.77439	11.3779	7.53948e-06	0.00544292	4.32722
TPRN	1.57001	5.71472	8.12938	7.1869e-05	0.0186905	2.27059
GCNT2	1.56228	8.72487	10.1789	1.60777e-05	0.00858253	3.66323
CHPT1	1.55886	7.97151	6.28593	0.000370726	0.0398476	0.653797
NLRP10	1.54911	7.24579	8.90777	3.93177e-05	0.0141991	2.84292
GBP11	1.54889	5.79315	6.59364	0.000275289	0.035121	0.952499
LGALS9	1.54198	9.14191	7.04651	0.000180954	0.0289027	1.36992
IFI203	1.53624	10.1117	7.13368	0.000167315	0.0280495	1.44736
PIK3R3	1.49519	6.37625	9.95153	1.87265e-05	0.00949668	3.52594
IRS1	1.48446	6.03248	8.7644	4.37871e-05	0.0143261	2.7418
GBP4	1.48096	7.2469	7.33352	0.000140192	0.0265776	1.62151
SERPINB6B	1.4764	4.53871	9.65158	2.3009e-05	0.0111128	3.33879
RAC3	1.46393	7.61916	8.29394	6.30177e-05	0.0174576	2.39648
IRF9	1.46166	7.57351	8.81969	4.19989e-05	0.0141991	2.78102
PFKFB4	1.45862	7.11208	8.19012	6.84479e-05	0.0182145	2.31738
STING1	1.44417	6.77678	6.72043	0.00024425	0.0332525	1.07197
AHNAK2	1.43695	6.88351	7.91045	8.58971e-05	0.0204991	2.09883
GDPD1	1.43431	8.70525	7.24236	0.000151899	0.0270287	1.54265
IFI204	1.43223	9.3493	6.36539	0.00034295	0.0388645	0.732143
HS3ST1	1.42162	7.7398	7.41995	0.000130022	0.025119	1.69538
TNFRSF23	1.40804	9.45288	6.16254	0.00041898	0.0404715	0.530439
0610010F05RIK	1.40382	4.99407	6.20255	0.000402604	0.0402306	0.570669
ZXDB	1.38515	6.32118	9.0816	3.45739e-05	0.0141991	2.96304
HELZ2	1.37111	6.94244	7.50784	0.000120522	0.0239684	1.76963
TMEM229B	1.36841	5.89433	7.64039	0.000107634	0.0225089	1.87997
CXCL11	1.35487	5.22103	6.41149	0.00032791	0.0383823	0.777201
RPS6KA2	1.34897	6.39876	8.28063	6.36855e-05	0.0174576	2.3864
CSF1	1.34088	9.11202	7.93454	8.42113e-05	0.020336	2.11798
ZXDA	1.3402	7.28632	9.48369	2.58838e-05	0.0114142	3.23091
H2-T23	1.33869	9.81326	8.54532	5.17684e-05	0.0163751	2.58362
IFI211	1.33812	9.49934	6.31888	0.000358915	0.0396551	0.686386
TNFRSF21	1.33493	6.84135	8.41923	5.70994e-05	0.0170114	2.49052
TRIM12C	1.32939	5.40972	6.66297	0.000257802	0.0337971	1.01808
STXBP5	1.31721	6.66851	8.94561	3.82256e-05	0.0141991	2.86929
SP110	1.31201	5.74167	8.40222	5.78649e-05	0.0170114	2.47784
PON3	1.3104	8.09876	6.22618	0.00039327	0.0401716	0.594321
SCARA3	1.30911	7.87593	8.93546	3.8515e-05	0.0141991	2.86223
SLC12A2	1.30592	8.26797	9.08859	3.4397e-05	0.0141991	2.96782
PARP12	1.30336	8.62777	6.43316	0.000321094	0.0382562	0.798287
FBXO32	1.30202	7.63006	8.93702	3.84704e-05	0.0141991	2.86332
CLDN3	1.30051	8.58452	6.95643	0.000196373	0.0300602	1.28893
NLGN2	1.29408	7.14484	8.91907	3.89878e-05	0.0141991	2.85081
CASP4	1.28054	8.82128	8.29003	6.32129e-05	0.0174576	2.39352
IL22RA1	1.2793	4.41341	7.74684	9.84018e-05	0.0219349	1.96718
SNX10	1.27709	7.08049	8.48269	5.43427e-05	0.0164529	2.53757
MSN	1.27217	9.53293	7.78605	9.52283e-05	0.0217046	1.99899
SP140	1.27009	6.24148	6.16321	0.000418698	0.0404715	0.53112
BST1	1.2691	7.506	7.27393	0.000147725	0.0269964	1.57007
ABCC4	1.26137	7.53575	6.92966	0.000201235	0.0300602	1.26467
IL13RA1	1.25261	8.87036	7.26103	0.000149414	0.0270287	1.55889
MX2	1.25209	6.48738	6.46604	0.000311056	0.0382074	0.830156
TGFBR1	1.2489	7.8373	8.83298	4.15813e-05	0.0141991	2.7904
DEPDC7	1.24163	7.04762	6.59475	0.000274998	0.035121	0.953556
RFESD	1.23316	5.42227	6.78894	0.000229124	0.0327308	1.13567
CHM	1.22758	6.26775	8.52787	5.24714e-05	0.0163751	2.57083
GALNT7	1.21395	7.30307	8.21312	6.7201e-05	0.0181756	2.33499
XDH	1.21372	8.46275	6.60564	0.000272169	0.035121	0.963895
NMNAT2	1.205	6.7264	6.44962	0.000316023	0.0382074	0.814262
UBALD1	1.19849	7.14492	8.17755	6.91405e-05	0.0182145	2.30773
FLNA	1.19789	9.53308	8.0403	7.72395e-05	0.0193433	2.2013
DCXR	1.19263	8.43341	7.0662	0.000177767	0.0288481	1.38749
TAB3	1.19171	8.89159	6.34596	0.000349523	0.0393894	0.713056
IL1A	1.18849	9.84076	6.67091	0.00025588	0.0337971	1.02556
PSG17	1.18231	6.98748	5.93124	0.000529538	0.0467333	0.293513
TDRD7	1.17982	6.39388	6.18932	0.000407938	0.0403354	0.557392
TNFRSF22	1.17622	8.47385	7.05522	0.000179536	0.0289027	1.3777
TMEM231	1.16534	7.25888	6.5552	0.000285554	0.035879	0.915869
SLC10A3	1.16471	5.22282	6.30545	0.000363677	0.0396623	0.673122
STRA6	1.16007	9.00764	6.74359	0.000239014	0.0328375	1.09357
TRIB2	1.15784	8.22169	6.48516	0.00030538	0.0377721	0.848623
RNF122	1.15504	7.45282	5.9023	0.000545534	0.0472913	0.263331
ZDHHC1	1.15458	7.606	7.4356	0.000128271	0.0250189	1.70867
GK	1.13689	5.21353	6.86424	0.000213698	0.0310105	1.205
IKBKE	1.13409	6.91533	6.14836	0.000424963	0.0405861	0.516126
MFSD6	1.12956	7.51106	6.75615	0.000236229	0.0328213	1.10525
SLC49A4	1.09033	8.64819	7.17617	0.000161087	0.0279287	1.48479
LYN	1.08787	8.54716	7.1489	0.000165054	0.0279576	1.46079
TNNT2	1.08763	10.3717	7.7043	0.00010198	0.0220104	1.93247
ZFX	1.08596	7.50991	7.14663	0.000165389	0.0279576	1.45879
ERAP1	1.08538	7.26769	6.98506	0.000191318	0.029625	1.31478
PPP1R26	1.08406	4.91445	7.8871	8.75669e-05	0.0206546	2.08022
RUBCN	1.08281	5.8916	7.0819	0.000175271	0.0288481	1.40147
PTGS2	1.08186	10.3199	6.1379	0.000429433	0.0407059	0.505558
STK38L	1.07662	7.28575	6.00128	0.000492953	0.0441201	0.366055
PROCR	1.07341	6.77885	5.85891	0.00057053	0.0486581	0.217863
MAGED1	1.06565	9.83359	7.16327	0.00016295	0.0279576	1.47345
PROM2	1.06499	6.229	6.22298	0.000394519	0.0401716	0.591124
NECTIN2	1.06194	7.90686	6.12558	0.000434772	0.0410202	0.493079
LGALS3BP	1.05939	9.20498	7.6129	0.000110174	0.0226281	1.85725
LTK	1.05861	5.72369	6.68749	0.000251918	0.0336195	1.04113
AGRN	1.05801	8.79748	5.85019	0.000575704	0.0487975	0.208697
CAMKK2	1.05709	6.02164	7.17731	0.000160924	0.0279287	1.48579
IL10RB	1.05465	8.01657	6.25296	0.000382983	0.0400006	0.621036
ZC3H12A	1.05301	8.23178	6.07556	0.000457209	0.0425104	0.442225
HIVEP1	1.05043	7.43076	7.51524	0.000119758	0.0239684	1.77585
NOS2	1.0494	9.40773	7.01646	0.000185941	0.0294673	1.34301
RUFY1	1.0479	6.27091	6.24889	0.000384526	0.0400006	0.616983
ENG	1.04437	8.91088	6.45336	0.000314884	0.0382074	0.817884
APBB1IP	1.04106	8.32911	7.20704	0.000156727	0.0276454	1.51183
DIP2C	1.02753	6.12829	6.25193	0.00038337	0.0400006	0.620018
CEP350	1.02665	7.63652	6.27613	0.000374322	0.0398476	0.644076
PAOX	1.01747	5.51662	7.07745	0.000175975	0.0288481	1.39751
CTTNBP2NL	1.00881	8.60396	6.05388	0.000467332	0.0425104	0.420076
UCN2	1.00841	5.03651	6.76749	0.000233744	0.0327904	1.11579
CHST14	0.999639	7.70107	7.07374	0.000176564	0.0288481	1.39421
TTLL4	0.974606	6.51697	6.98931	0.00019058	0.029625	1.31861
KRAS	0.962324	7.94086	6.99785	0.000189107	0.029625	1.32629
PRSS22	0.954178	10.9114	6.86258	0.000214024	0.0310105	1.20348
IKZF2	0.945745	5.69655	6.17538	0.000413646	0.0404715	0.54337
FAXC	0.945438	6.70698	5.99974	0.000493727	0.0441201	0.364466
TNS4	0.941741	10.6295	6.921	0.000202837	0.0300602	1.2568
RALGAPA1	0.927609	7.63826	5.82434	0.000591358	0.0494302	0.181449
SEC14L2	0.924792	6.16693	6.3205	0.000358345	0.0396551	0.687985
RAP2C	0.924195	7.46293	6.44828	0.000316433	0.0382074	0.812962
ARNTL	0.921362	7.3725	6.37527	0.000339665	0.0387084	0.741818
RNF31	0.917	8.31059	6.18519	0.000409618	0.0403354	0.553246
ZFP30	0.914919	4.6666	6.55857	0.000284637	0.035879	0.919088
REV3L	0.914003	5.91887	6.2671	0.000377669	0.0399011	0.635111
DLG1	0.913665	8.1673	6.42265	0.000324381	0.0382562	0.788064
IFNGR2	0.909991	8.50831	6.69647	0.000249801	0.0336195	1.04955
GALNT3	0.908276	9.31608	6.69242	0.000250753	0.0336195	1.04576
MECOM	0.907487	6.4233	6.28968	0.00036936	0.0398476	0.657513
ZBP1	0.9073	6.08996	5.84029	0.000581645	0.0489571	0.198271
SLC12A7	0.900268	6.79259	6.33935	0.000351789	0.0394256	0.70656
H2-T24	0.896683	7.11647	6.3844	0.000336658	0.0387084	0.750755
NSD1	0.896104	5.98068	6.27376	0.000375198	0.0398476	0.641722
PRKRA	0.895415	6.49909	6.28037	0.000372761	0.0398476	0.648284
OPN3	0.891744	5.03559	5.92803	0.000531286	0.0467333	0.290173
ARNTL2	0.882253	5.26638	5.88789	0.000553693	0.0477943	0.24827
SLC39A6	0.867929	7.17416	6.37831	0.00033866	0.0387084	0.744796
ALCAM	0.866608	10.5603	6.2137	0.000398171	0.0401716	0.581835
SC5D	0.866303	10.137	6.42608	0.000323304	0.0382562	0.791403
PPFIA1	0.866027	6.86514	6.18816	0.000408412	0.0403354	0.556221
PARP4	0.855596	6.33402	6.03527	0.000476226	0.0429345	0.401
LRIG3	0.846784	5.04879	6.209	0.000400033	0.0401716	0.577129
SAMHD1	0.844509	8.38479	6.15401	0.000422564	0.0405861	0.521841
POLR2A	0.842847	8.03	6.22366	0.000394252	0.0401716	0.591808
CREBBP	0.840022	9.0028	5.9041	0.000544524	0.0472913	0.26521
PTPN9	0.833839	8.32726	6.16624	0.000417435	0.0404715	0.534169
SHROOM4	0.832402	6.98507	5.85829	0.000570896	0.0486581	0.217212
UBXN2A	0.824964	6.57185	5.82307	0.000592139	0.0494302	0.180108
TMEM50B	0.821562	8.49869	5.81495	0.000597163	0.0496453	0.171523
USP20	0.820322	6.44361	6.05629	0.000466197	0.0425104	0.422535
ADGRA3	0.817854	7.05771	5.93304	0.000528562	0.0467333	0.295385
RNASEL	0.816617	5.75269	6.04923	0.00046954	0.0425206	0.415308
SOD3	-0.837379	4.3501	-6.05992	0.000464488	0.0425104	0.426249
HACD1	-0.856677	8.87664	-6.06294	0.000463075	0.0425104	0.429331
HSPB6	-0.863109	9.7232	-5.92181	0.000534691	0.0467509	0.283695
NT5DC2	-0.875796	9.64964	-5.84745	0.000577343	0.0487975	0.20581
CD37	-0.877088	5.10952	-6.05744	0.000465652	0.0425104	0.423717
SPAG5	-0.899069	7.89488	-6.43776	0.000319668	0.0382562	0.802755
MLST8	-0.936436	5.76424	-5.92639	0.000532185	0.0467333	0.288457
UNC13A	-0.945127	7.2922	-6.37919	0.00033837	0.0387084	0.745658
MTSS1	-0.946396	10.1787	-6.40734	0.000329235	0.0383823	0.773151
LCE1D	-1.02014	5.21865	-6.52455	0.000294048	0.0365936	0.886518
PLCD1	-1.02727	5.76676	-6.21191	0.000398878	0.0401716	0.580046
MUSTN1	-1.0358	4.98569	-6.5516	0.000286536	0.035879	0.912429
SESN1	-1.03768	7.55414	-7.39105	0.000133327	0.0255145	1.67078
PRIM1	-1.0747	6.91542	-7.83198	9.16564e-05	0.0213707	2.03604
LMO1	-1.09553	7.8705	-6.74105	0.000239583	0.0328375	1.0912
HHIP	-1.27849	10.1127	-5.87989	0.000558284	0.0479864	0.239889
SPNS2	-1.29185	9.56514	-9.16621	3.25012e-05	0.0140274	3.02056
STON2	-1.32054	5.51224	-6.90263	0.000206282	0.030322	1.24008
EPHX1	-1.32277	8.75472	-7.69473	0.000102805	0.0220104	1.92464
ANKRD9	-1.40158	5.94489	-6.31414	0.000360587	0.0396551	0.681709
PAQR7	-1.49262	6.98021	-10.6421	1.1892e-05	0.00731	3.93127
SLC14A1	-1.93259	6.44077	-11.3255	7.78136e-06	0.00544292	4.30015
EMP3	-2.13664	8.29278	-7.79242	9.47232e-05	0.0217046	2.00415
MSMP	-2.29792	6.27352	-8.01533	7.88249e-05	0.0194995	2.18174
ESPN	-2.34083	8.05215	-12.1322	4.85472e-06	0.00479482	4.69859
BMP7	-2.38585	9.57108	-10.4905	1.31087e-05	0.00738637	3.8452
GPM6B	-2.77318	5.97067	-12.5117	3.92703e-06	0.00419262	4.87337
SCD1	-3.41965	9.70566	-11.217	8.31023e-06	0.0056191	4.24361
RBPMS	-3.60737	7.02797	-8.8635	4.06402e-05	0.0141991	2.81189

### Sheet: GSEA hallmarks pvalue 0.25
	ID	Description	setSize	enrichmentScore	NES	pvalue	p.adjust	qvalues	rank	leading_edge	core_enrichment
HALLMARK_INTERFERON_GAMMA_RESPONSE	HALLMARK_INTERFERON_GAMMA_RESPONSE	HALLMARK_INTERFERON_GAMMA_RESPONSE	33	0.56449	2.41218	7.97223e-06	3.98611e-05	1.67836e-05	80	tags=79%, list=39%, signal=58%	IFIT3/RTP4/SAMD9L/IRF7/IFI44/UBE2L6/SELP/BST2/CXCL9/XAF1/LY6E/CFB/ZNFX1/HERC6/IFIT2/OAS3/IFIH1/OAS2/ISG15/GBP4/IRF9/HELZ2/CXCL11/SP110/PARP12/CASP4
HALLMARK_INTERFERON_ALPHA_RESPONSE	HALLMARK_INTERFERON_ALPHA_RESPONSE	HALLMARK_INTERFERON_ALPHA_RESPONSE	24	0.598717	2.3216	2.73162e-05	6.82906e-05	2.87539e-05	76	tags=83%, list=37%, signal=60%	CCRL2/IFIT3/RTP4/SAMD9L/IRF7/IFI44/UBE2L6/BST2/LY6E/HERC6/IFIT2/IFIH1/ISG15/GBP4/IRF9/HELZ2/CXCL11/CSF1/SP110/PARP12
HALLMARK_INFLAMMATORY_RESPONSE	HALLMARK_INFLAMMATORY_RESPONSE	HALLMARK_INFLAMMATORY_RESPONSE	14	0.600324	1.99856	0.00154935	0.00258226	0.00108727	29	tags=57%, list=14%, signal=53%	CCRL2/RTP4/IRF7/BST2/P2RY2/CXCL9/LY6E/CD14
HALLMARK_IL6_JAK_STAT3_SIGNALING	HALLMARK_IL6_JAK_STAT3_SIGNALING	HALLMARK_IL6_JAK_STAT3_SIGNALING	10	0.465117	1.38181	0.12085	0.151062	0.0636052	87	tags=80%, list=42%, signal=49%	CXCL9/CD14/CXCL1/IRF9/CXCL11/CSF1/TNFRSF21/IL13RA1
HALLMARK_TNFA_SIGNALING_VIA_NFKB	HALLMARK_TNFA_SIGNALING_VIA_NFKB	HALLMARK_TNFA_SIGNALING_VIA_NFKB	10	0.41345	1.22832	0.22842	0.22842	0.0961767	68	tags=60%, list=33%, signal=42%	CCRL2/CXCL1/IFIT2/IFIH1/CXCL11/CSF1
