## Supplementary material for "CD95 expression in triple negative breast cancer blocks induction of an inflammatory state through differential regulation of NF-κB Signaling": Table 3

### Sheet: DE pval 0.1 et logFC cutoff 0.6
4T1 and MDA-MB-231 CD95-ko vs wild type
Colonne1	logFC	AveExpr	t	P.Value	adj.P.Val	B
IFIT3	2.1164	7.60756	4.77855	0.00263697	0.0985016	-1.16181
CFB	1.99262	7.30663	18.2115	1.02259e-06	0.0151487	5.16131
IL24	1.78283	7.74069	5.78638	0.000957442	0.0731111	-0.152494
TLR2	1.63945	8.10526	4.75651	0.0027001	0.0992415	-1.18567
GBP3	1.59797	7.80588	5.57646	0.00116989	0.0758047	-0.349896
LY6E	1.58255	9.1045	5.72611	0.0010136	0.0735272	-0.20851
IFIH1	1.37751	7.45837	6.78617	0.0003945	0.0634564	0.703685
CXCL1	1.36023	7.04938	6.35634	0.000570065	0.0658151	0.35191
GBP2	1.3323	7.90667	5.39258	0.00140056	0.0791612	-0.528208
CXCL16	1.32963	8.34039	6.87718	0.000365777	0.0628138	0.775203
PROCR	1.31156	7.61691	8.56833	0.000102247	0.0532625	1.93775
CXCL11	1.3011	5.56033	7.61716	0.00020347	0.0591021	1.32086
LIF	1.26059	8.34733	9.25211	6.48517e-05	0.0532625	2.3302
CYP1B1	1.25356	7.70057	6.2476	0.000627605	0.0664095	0.259116
NEDD9	1.17802	7.72869	5.23986	0.00163164	0.084013	-0.680231
ISG15	1.16565	6.66949	4.78588	0.00261633	0.0985016	-1.15389
STC1	1.15181	10.1559	5.06784	0.00194496	0.0871851	-0.855834
GALNT3	1.14569	8.63799	10.1092	3.81488e-05	0.0532625	2.77001
SPINT1	1.12408	9.11331	8.9924	7.68199e-05	0.0532625	2.18577
BIRC3	1.10386	9.01922	5.56045	0.00118817	0.0758047	-0.365222
LAMB3	1.08722	10.0727	4.95203	0.00219399	0.0915795	-0.976703
LGALS9	1.07264	7.64888	4.77144	0.00265715	0.0985016	-1.1695
ZCCHC2	1.07155	7.72756	5.69684	0.00104221	0.0737841	-0.235902
SH3BP5	1.07127	7.10685	10.7052	2.69986e-05	0.0493141	3.04563
RPS6KA2	1.04289	6.516	7.15855	0.00029098	0.0598691	0.990031
CSF2	1.03325	5.6815	4.95333	0.002191	0.0915795	-0.975332
TNFAIP3	1.02767	9.29395	5.26641	0.00158855	0.0830831	-0.653542
RAC3	1.01444	7.05989	5.03054	0.00202151	0.0885993	-0.894525
CSF1	1.00124	8.95924	6.25688	0.000622443	0.0664095	0.267099
RAPH1	0.975437	8.41925	7.34546	0.000250951	0.0598691	1.12767
PARP12	0.973698	8.94204	5.6432	0.00109704	0.0745485	-0.28643
IL10RB	0.970672	7.91452	10.5226	2.996e-05	0.0493141	2.9636
ALCAM	0.955753	9.71126	13.9354	5.38408e-06	0.0375791	4.20466
CYB5A	0.943197	7.70432	8.93262	7.99223e-05	0.0532625	2.15174
MAP3K20	0.914139	8.1755	9.29793	6.29698e-05	0.0532625	2.35512
NIPAL2	0.904896	6.91163	6.65844	0.00043925	0.0634564	0.601602
GJB3	0.901701	5.61709	6.0064	0.000780391	0.0681395	0.0475653
CEBPD	0.894175	7.67119	7.24111	0.000272461	0.0598691	1.05132
CASP4	0.892009	7.47265	5.22676	0.00165339	0.084013	-0.693446
IKBKE	0.891758	6.92414	6.35352	0.000571478	0.0658151	0.349526
PLAU	0.890893	8.01769	5.81292	0.000933836	0.0723017	-0.127991
LYN	0.888741	8.34151	8.38358	0.000116255	0.0532625	1.82473
GLMN	0.884144	6.36603	7.36921	0.00024633	0.0598691	1.14488
ANXA3	0.87576	9.64604	8.2105	0.000131407	0.0532625	1.71597
DENND2D	0.866357	5.97247	6.0406	0.000756348	0.0681395	0.0780557
SLC39A10	0.85922	7.38991	8.76968	8.91338e-05	0.0532625	2.05745
ANO10	0.855081	7.71323	7.78763	0.000178942	0.0540989	1.43804
MFSD6	0.849847	7.57487	6.01043	0.000777509	0.0681395	0.0511713
TGFBR1	0.848421	8.59592	4.9494	0.00220004	0.0915795	-0.979471
TDRD7	0.847695	6.83167	5.05793	0.00196498	0.0871851	-0.866095
EHD4	0.846382	8.80408	9.12276	7.05222e-05	0.0532625	2.25895
LIPG	0.84425	7.39023	5.13994	0.00180605	0.0854749	-0.781665
DCXR	0.828642	8.47122	4.91889	0.00227172	0.092454	-1.01169
CAPN1	0.821448	8.46421	6.07542	0.000732734	0.0681395	0.108925
MGAT4A	0.818333	6.88292	5.33654	0.00148078	0.0802394	-0.583582
ZDHHC1	0.817798	7.46627	5.28659	0.00155666	0.0826534	-0.633333
NECTIN2	0.81448	7.87256	5.80923	0.000937081	0.0723017	-0.131395
SERPINE1	0.812802	10.2039	6.62916	0.000450308	0.0634564	0.577908
CXCL2	0.80246	6.25341	8.13114	0.000139102	0.0532625	1.66515
ABTB2	0.78913	6.98312	5.15828	0.00177253	0.0854749	-0.762935
DRAM2	0.787022	8.13462	9.0693	7.30305e-05	0.0532625	2.22911
SLC49A4	0.784855	8.51465	5.58973	0.00115498	0.0758047	-0.337229
CORO2A	0.78288	7.32104	6.144	0.000688633	0.067559	0.169229
STARD4	0.780487	7.94963	5.19805	0.0017022	0.0846189	-0.722487
CREG1	0.77791	7.38827	4.77252	0.00265408	0.0985016	-1.16833
SHROOM3	0.777882	6.39625	5.55543	0.00119397	0.0758047	-0.370036
MET	0.761023	8.45864	6.6679	0.000435744	0.0634564	0.609232
SLC25A1	0.755433	9.74024	5.71653	0.00102286	0.0735569	-0.217462
IFNGR2	0.752414	8.25445	7.98974	0.000154127	0.0532625	1.57309
HSD17B7	0.750796	6.51789	4.94431	0.00221181	0.0915795	-0.984832
FGD6	0.74812	7.46362	5.00273	0.0020808	0.0898687	-0.923523
LGALS3BP	0.744578	9.80341	5.22026	0.00166431	0.0840405	-0.700013
ZC3H12C	0.741181	7.48299	5.90773	0.000854741	0.0702312	-0.0412982
IFNAR2	0.726688	8.64389	12.8229	8.98303e-06	0.0375791	3.86035
NFKBIZ	0.725273	8.69318	5.74482	0.000995773	0.0735272	-0.191061
RALB	0.724634	9.29327	5.17384	0.00174463	0.0854749	-0.747079
HIVEP1	0.722325	7.63585	5.03943	0.00200296	0.088309	-0.885283
PRKAG2	0.721152	5.91038	8.0256	0.000150147	0.0532625	1.59662
RAB20	0.719792	6.41215	5.67778	0.00106133	0.0740684	-0.253807
SLC44A2	0.709455	8.92891	5.61858	0.0011233	0.0752965	-0.309764
LXN	0.707738	7.35407	6.71017	0.000420465	0.0634564	0.643186
CCBE1	0.703587	8.39728	6.07414	0.000733589	0.0681395	0.10779
IFI44L	0.703067	4.40679	5.99361	0.000789599	0.0681395	0.0361272
ABHD17C	0.700162	8.03511	6.34156	0.000577522	0.0658151	0.339391
ARNTL2	0.698964	6.40606	7.04032	0.000320053	0.0607593	0.9009
SLC50A1	0.695696	9.62456	4.93172	0.00224127	0.0917851	-0.998127
SLC17A5	0.694647	9.00969	6.99531	0.000331982	0.0609804	0.866535
PIGN	0.691665	7.7815	6.48127	0.000511227	0.0658151	0.456594
SMAP1	0.690931	8.73775	8.53921	0.000104321	0.0532625	1.92015
RIPK2	0.687038	7.12567	5.86592	0.000888643	0.0710025	-0.0793679
KDM1B	0.684184	7.14352	5.23032	0.00164744	0.084013	-0.689848
ITGB3	0.683124	7.26449	7.8338	0.000172894	0.0533593	1.46925
CHST14	0.682495	7.1332	4.80863	0.00255344	0.0976051	-1.12937
FHDC1	0.678618	6.7616	4.7588	0.00269347	0.0992415	-1.1832
LSR	0.674385	8.3544	5.5609	0.00118764	0.0758047	-0.364786
OGFRL1	0.67208	7.8978	7.18108	0.000285787	0.0598691	1.00684
SLC37A1	0.671336	6.12102	5.65522	0.00108448	0.0743928	-0.275071
TICAM1	0.668487	6.87693	8.12356	0.000139864	0.0532625	1.66027
EVI5	0.66345	8.41313	7.16731	0.000288947	0.0598691	0.996576
NSDHL	0.662771	9.11671	5.35457	0.00145441	0.0800955	-0.565711
PPM1K	0.660851	5.75168	6.3917	0.000552662	0.0658151	0.381751
RAP1A	0.659219	8.03395	6.16189	0.000677629	0.0673717	0.184856
FMNL2	0.656306	8.81555	12.2838	1.16882e-05	0.0375791	3.67451
SC5D	0.654932	9.5604	6.65621	0.000440081	0.0634564	0.599802
CX3CL1	0.654811	8.40713	5.97448	0.000803612	0.0681395	0.0189645
NBEAL1	0.653585	6.97193	6.37012	0.000563212	0.0658151	0.363557
PRKRA	0.646051	6.32894	5.4511	0.00132199	0.0785706	-0.470906
SEMA3E	0.641063	5.97428	5.21479	0.00167355	0.0840405	-0.705537
NMI	0.638275	7.17672	5.44166	0.00133433	0.0787223	-0.480118
TPM1	0.634908	8.13769	5.72207	0.00101749	0.0735272	-0.212278
HSD17B4	0.630274	7.49992	7.2367	0.000273415	0.0598691	1.04807
MPP1	0.627963	8.39529	5.22521	0.00165599	0.084013	-0.69501
TTC7B	0.622843	6.81035	6.52208	0.000493526	0.0656787	0.490353
ITSN2	0.621254	6.99662	11.3291	1.91468e-05	0.0455339	3.31056
ADAM10	0.619477	9.77166	5.38422	0.0014122	0.0791612	-0.536436
TMEM87B	0.618653	8.43148	7.0848	0.000308743	0.060172	0.934623
CHPF	0.617726	7.00727	5.69749	0.00104156	0.0737841	-0.235292
NCS1	0.616607	6.89963	5.90945	0.000853382	0.0702312	-0.0397423
KLF6	0.616237	9.54219	5.2804	0.00156636	0.0828719	-0.639527
SSH3	0.615917	7.70796	8.57588	0.000101717	0.0532625	1.94231
PAM	0.604617	9.74447	6.0531	0.000747775	0.0681395	0.0891537
HK2	0.602018	8.889	5.53502	0.00121787	0.0758047	-0.389642
TPGS2	0.600777	7.62691	7.16399	0.000289716	0.0598691	0.994094
RPSA	-0.610773	9.19241	-8.2661	0.000126306	0.0532625	1.75122
DFFA	-0.614843	6.69078	-5.8625	0.000891486	0.0710025	-0.0824959
NBEA	-0.621975	5.36243	-5.04867	0.00198388	0.0877291	-0.875691
SLC20A1	-0.625554	9.69884	-6.16897	0.000673332	0.0673717	0.191024
PEX1	-0.657653	6.36718	-8.68508	9.43933e-05	0.0532625	2.0076
RCL1	-0.680585	5.77159	-5.05757	0.0019657	0.0871851	-0.866462
NES	-0.686325	6.30321	-6.98998	0.000333429	0.0609804	0.862448
GABRE	-0.702232	5.88492	-5.39176	0.0014017	0.0791612	-0.529021
GGCX	-0.733919	7.70003	-9.12423	7.04547e-05	0.0532625	2.25977
BAMBI	-0.789895	5.89776	-6.72644	0.000414745	0.0634564	0.656204
CPNE8	-0.792934	6.2266	-8.94931	7.90418e-05	0.0532625	2.16127
PLAG1	-0.81369	6.4918	-6.06049	0.000742761	0.0681395	0.0957016
PAN2	-0.848078	7.40092	-5.85612	0.000896814	0.071045	-0.0883339
PIK3R1	-0.859293	7.82998	-11.1137	2.15159e-05	0.0455339	3.22166
SOD3	-0.87339	5.09255	-12.1207	1.26836e-05	0.0375791	3.61563
RGS2	-0.87848	5.93888	-5.33644	0.00148092	0.0802394	-0.583676
PRIM1	-0.919165	6.84042	-9.91286	4.29235e-05	0.0532625	2.67398
MANSC1	-0.969518	5.53107	-5.53034	0.00122342	0.0758317	-0.394143
SEMA6B	-0.970742	6.34709	-5.38146	0.00141607	0.0791612	-0.539155
LPAR1	-0.976875	6.8027	-5.91652	0.000847802	0.0702312	-0.033327
STON2	-1.11462	5.21044	-8.44111	0.00011167	0.0532625	1.86026
COL6A1	-1.18619	7.47872	-8.7658	8.93674e-05	0.0532625	2.05518
CCN3	-1.33677	6.19075	-8.16854	0.000135413	0.0532625	1.68918
CDON	-1.43675	7.11388	-7.85297	0.000170452	0.0533593	1.48215
SERPINE2	-1.60834	7.26597	-6.073	0.000734352	0.0681395	0.106779

### Sheet: GSEA hallmarks pvalue 0.25
	ID	Description	setSize	enrichmentScore	NES	pvalue	p.adjust	qvalues	rank	leading_edge	core_enrichment
HALLMARK_TNFA_SIGNALING_VIA_NFKB	HALLMARK_TNFA_SIGNALING_VIA_NFKB	HALLMARK_TNFA_SIGNALING_VIA_NFKB	17	0.570618	2.23657	0.000312335	0.000883504	0.000232501	41	tags=71%, list=28%, signal=58%	TLR2/IFIH1/CXCL1/CXCL11/LIF/BIRC3/LAMB3/CSF2/TNFAIP3/CSF1/CEBPD/PLAU
HALLMARK_INTERFERON_ALPHA_RESPONSE	HALLMARK_INTERFERON_ALPHA_RESPONSE	HALLMARK_INTERFERON_ALPHA_RESPONSE	14	0.606414	2.21246	0.000441752	0.000883504	0.000232501	31	tags=64%, list=21%, signal=56%	IFIT3/LY6E/IFIH1/GBP2/PROCR/CXCL11/ISG15/CSF1/PARP12
HALLMARK_INTERFERON_GAMMA_RESPONSE	HALLMARK_INTERFERON_GAMMA_RESPONSE	HALLMARK_INTERFERON_GAMMA_RESPONSE	15	0.515304	1.93097	0.00560108	0.0074681	0.00196529	39	tags=60%, list=26%, signal=49%	IFIT3/CFB/LY6E/IFIH1/CXCL11/ISG15/TNFAIP3/PARP12/CASP4
HALLMARK_INFLAMMATORY_RESPONSE	HALLMARK_INFLAMMATORY_RESPONSE	HALLMARK_INFLAMMATORY_RESPONSE	15	0.338025	1.26667	0.202532	0.202532	0.0532978	13	tags=27%, list=9%, signal=27%	TLR2/LY6E/CXCL11/LIF
