## Supplementary material for "CD95 expression in triple negative breast cancer blocks induction of an inflammatory state through differential regulation of NF-κB Signaling": Table 4

### Sheet: Feuil1
Colonne1	Colonne2	MDA WT (mean)	MDA WT (SD)	MDA CD95-KO (mean)	MDA CD95-KO (SD)	KO/WT ratio
ICAM1	ICAM-1	0	0	680.167	425.542	#DIV/0!
IL31	IL-31	0	0	294.083	225.708	#DIV/0!
LIF	LIF	0	0	117.458	89.6458	#DIV/0!
IL1RN	IL1RA	9.375	4.6875	649.708	347.646	69.3022
DPP4	CD26	38.9167	38.9167	918.667	438.417	23.606
LCN2	LCN2	1110.67	454.667	21440.7	8065.92	19.3043
ANGPT1	Ang-1	36.5	21.9375	595.5	487.25	16.3151
IL15	IL-15	50.7917	18.4792	724.167	310.917	14.2576
IL1B	IL1B	17.2917	17.2917	211.417	105.708	12.2265
MPO	MPO	119.875	34.4375	1103.83	543.583	9.2082
FGF7	FGF7	2.1875	1.45833	16.9375	11.2917	7.74286
CXCL1	CXCL1	1216.92	556.583	8427.33	2320.92	6.92515
IL24	IL-24	171.75	108.125	997.167	380.958	5.80592
CSF2	CSF2	5135.83	1272.42	21734.8	8608.67	4.232
IL1A	IL1A	803.5	29.625	3369	1371	4.19291
CSF3	CSF3	41.375	8.66667	133.375	88.9167	3.22356
FGF2	FGF-2	44.6875	29.7917	143.062	57.4583	3.2014
HAVCR2	TIM-3	37.0625	22.4583	115.812	14.9583	3.12479
IL6	IL-6	11012	111.375	33109.5	8879.75	3.00667
VCAM1	VCAM-1	47.875	10.6667	126.875	84.5833	2.65013
AGER	RAGE	32.4375	21.625	82.1875	54.7917	2.53372
TDGF1	Cripto-1	26.1875	17.4583	65.6875	43.7917	2.50835
SPP1	OPN	273	154.167	675.75	119.333	2.47527
RLN2	RLN2	88.6875	59.125	218.562	19.4583	2.46441
FLT3LG	FLT3LG	358.5	156	868.667	267.458	2.42306
IL18	IL-18	223.583	101.583	489.688	251.875	2.19018
CSF1	CSF1	2902.17	202.958	6183.33	3289.33	2.13059
CCL2	CCL2	300.583	113.208	638.5	201.25	2.1242
CCL20	CCL20	115.562	56.125	196.25	72.6667	1.69822
IL19	IL-19	41.625	26.5	68.8125	24.2917	1.65315
IFNG	IFNy	773	70.1667	1252.25	34.6667	1.61999
CD14	CD14	1977	2.16667	2979.5	217.833	1.50708
IL4	IL-4	263.25	80	394.75	181.667	1.49953
CCL19	CCL19	180.5	45.1667	266.25	50.6667	1.47507
BSG	CD147	5677	174.833	8352.75	329.333	1.47133
MIF	MIF	4421.75	2	6340	273.833	1.43382
CXCL5	CXCL5	16.375	10.9167	23.4375	15.625	1.4313
CD40LG	CD40L	151.75	27	214.25	15	1.41186
CRP	CRP	160.375	106.917	224	35.5	1.39673
GDF15	GDF-15	3839	52.5	5155.25	268.333	1.34286
IL8	IL-8	25760.8	558.667	32393	1543.83	1.25746
TFRC	CD71	786	6.16667	986.25	219	1.25477
ADIPOQ	Adiponectin	87.375	58.25	109.625	73.0833	1.25465
IL27	IL-27	224.062	62.125	271.5	72.5	1.21172
IL22	IL-22	47.875	8.33333	55.5625	25.7917	1.16057
PTX3	PTX3	7904.75	1262.67	9087.75	502.333	1.14966
PF4	CXCL4	138.062	17.2083	157.562	7.79167	1.14124
BDNF	BDNF	1649.5	85.1667	1882	405.5	1.14095
IL17A	IL-17A	1453	36.8333	1649.5	146.5	1.13524
VDB	Vitamin D BP	25147.8	1659	28194.2	460.667	1.12114
VEGFA	VEGF	25147.8	724.833	28194.2	748.5	1.12114
TDP1	TDP1	18854.5	878.833	19490.5	2815	1.03373
Dkk-1	Dkk-1	35445	1094	35682.8	14	1.00671
SERPINE1	SerpinE1	43099.2	40.1667	42054.2	315.667	0.975754
FGF19	FGF-19	1999	96.625	1940.75	25.4583	0.97086
CCL7	CCL7	144.938	20.875	136.562	127.917	0.942216
TNFSF13B	BAFF	204.062	128.708	191.875	85.6667	0.940276
ANGPT2	Ang-2	1252.33	0.458333	1176.25	50.9583	0.939247
IL2	IL2	140.562	149.667	125.812	100.5	0.895064
RETN	RETN	543.25	186.333	458	412.333	0.843074
SHBG	SHBG	1476.25	706.833	1228.75	204.333	0.832345
PLAUR	PLAUR	13296	9.16667	10991.2	19.625	0.826658
CXCL9	CXCL9	35.625	43.125	29.4375	35.4167	0.826316
IL16	IL-16	64.6875	20.5	53.125	60.5	0.821256
MMP9	MMP9	280.5	94.8333	227.5	230	0.811052
IL5	IL-5	1112	232.667	857.25	243.333	0.770908
GC	VDB	1275.25	482.833	973.75	489	0.763576
ANG	Angiogenin	7506.5	0.708333	5653.75	50.7917	0.753181
PECAM1	CD31	133.312	1.66667	99.0625	54.9583	0.743085
TFF3	TFF3	415.25	26.875	301.312	33.5417	0.725617
LEP	Letpin	141.562	44	102.562	1.66667	0.724503
IL10	IL-10	101.875	12.2917	71.375	21.9583	0.700613
CCL5	CCL5	47.8125	176.333	32.9375	188.5	0.688889
KLK3	KLK3	2141.75	59.9167	1421	38.4167	0.663476
IL23	IL-23	89.875	36.1667	57.625	66.3333	0.641168
CXCL12	CXCL12	1244.5	230.667	771.25	231.833	0.619727
CST3	CST3	3647.25	196.333	2207.5	53.5	0.605251
IL11	IL-11	597.25	64	334.5	56.9583	0.560067
ApoA1	ApoA1	232.25	1517.83	126.812	447.833	0.546017
PDGF-AA	PDGF-AA	8936	24.8333	4867.5	69.4583	0.544707
CXCL11	CXCL11	277	9.875	150.062	27.8333	0.541742
TGFA	TGFA	282.062	133.167	149.125	110	0.528695
IL1RL1	IL1RL1	584.5	50.6667	305.75	38.7917	0.523097
IL3	IL-3	235.75	116.292	123.062	75.3333	0.522004
IL12	IL-12	239.312	33.125	119.25	48.1667	0.498302
IL32	IL-32	261.562	33.3333	129.5	0.666667	0.495102
CXCL10	CXCL10	191.25	77.9583	90.875	4.33333	0.475163
CD30	CD30	150.312	31.125	55.875	9.125	0.371726
CCL17	CCL17	46.6875	15.6667	13.6875	17.625	0.293173
CHI3L1	CHI3L1	97.375	25.3333	26.4375	53	0.271502
HGF	SF	422.25	63.9583	79.875	16.625	0.189165
IGFBP3	IGFBP3	189.312	57.125	24.9375	10.4583	0.131727
C5	C5/C5a	143.062	119.625	15.6875	1.125	0.109655
ENG	CD105	206.812	8.79167	1.6875	0	0.00815956
CCL3	CCL3	13.1875	27.7917	0	0	0
CFD	CFD	140.062	0	0	0	0
GH	GH	0	0	0	0
IGFBP2	IGFBP2	0	0	0	0
IL13	IL-13	0	0	0	0
IL33	IL-33	0	0	0	0
IL34	IL-34	0	0	0	0
PDGF-AB/BB	PDGF-AB/BB	0	0	0	0
RBP4	RBP4	0	0	0	0
TNF	TNFa	0	0	0	0
EGF	EGF	0	0	0	0
FasLG	FasL	0		0
