## Supplementary material for "CD95 expression in triple negative breast cancer blocks induction of an inflammatory state through differential regulation of NF-κB Signaling": Table 5

### Sheet: Feuil1
Accession	Description	split after	# Peptides	# PSMs	SAF	# Unique Peptides	# AAs	Modifications	WT/mut2	wt/BirA
P00002	Fas WT	FAS	53	5604	14.7474	38	380	Biotin [K32; K44; K50; K105; K166; K215; K257; K262; K269; K274; K285; K299; K307; K310; K311; K320; K327; K350]; Acetyl [N-Term]	1015.02	1455.87
Q0VDF9	Heat shock 70 kDa protein 14 OS=Homo sapiens	HSPA14	5	30	0.0589391	5	509		1000	1000
P62166	Neuronal calcium sensor 1 OS=Homo sapiens	NCS1	3	11	0.0578947	3	190		1000	1000
O95997	Securin OS=Homo sapiens	PTTG1	2	9	0.0445545	2	202		1000	1000
Q9BSL1	Ubiquitin-associated domain-containing protein 1 OS=Homo sapiens	UBAC1	3	18	0.0444444	3	405		1000	1000
Q9NP77	RNA polymerase II subunit A C-terminal domain phosphatase SSU72 OS=Homo sapiens	SSU72	2	7	0.0360825	2	194		1000	1000
Q9H8Y5	Ankyrin repeat and zinc finger domain-containing protein 1 OS=Homo sapiens	ANKZF1	4	22	0.030303	4	726		1000	1000
Q86VX2	COMM domain-containing protein 7 OS=Homo sapiens	COMMD7	2	6	0.03	2	200		1000	1000
P19388	DNA-directed RNA polymerases I, II, and III subunit RPABC1 OS=Homo sapiens	POLR2E	2	6	0.0285714	2	210		1000	1000
E9PIM0	CREB/ATF bZIP transcription factor OS=Homo sapiens	CREBZF	2	10	0.027933	2	358		1000	1000
Q9P2X3	Protein IMPACT OS=Homo sapiens	IMPACT	2	8	0.025	2	320		1000	1000
Q9H019	Mitochondrial fission regulator 1-like OS=Homo sapiens	MTFR1L	2	7	0.0239726	2	292		1000	1000
Q9BS16	Centromere protein K OS=Homo sapiens	CENPK	2	6	0.0223048	2	269		1000	1000
Q9BS26	Endoplasmic reticulum resident protein 44 OS=Homo sapiens	ERP44	3	9	0.0221675	3	406		1000	1000
E9PHG5	Cytochrome P450 20A1 OS=Homo sapiens	CYP20A1	3	7	0.0148936	3	470		1000	1000
A0A0A6YYG9	Protein ARPC4-TTLL3 OS=Homo sapiens	ARPC4-TTLL3	2	9	0.0144	2	625		1000	1000
A0A087X0M0	Coiled-coil domain-containing protein R3HCC1L OS=Homo sapiens	R3HCC1L	2	11	0.0138889	2	792		1000	1000
Q5TF58	Intermediate filament family orphan 2 OS=Homo sapiens	IFFO2	2	7	0.0135397	2	517		1000	1000
Q14790	Caspase-8 OS=Homo sapiens	CASP8	3	6	0.0125261	3	479		1000	1000
Q2NKX8	DNA excision repair protein ERCC-6-like OS=Homo sapiens	ERCC6L	3	9	0.0072	3	1250		1000	1000
A0A1B0GUA3	KIF1-binding protein OS=Homo sapiens	KIF1BP	5	28	0.0433437	5	646		1000	7.81382
Q8ND90	Paraneoplastic antigen Ma1 OS=Homo sapiens	PNMA1	7	45	0.127479	7	353		1000	5.14466
J3QRS3	Myosin regulatory light chain 12A OS=Homo sapiens	MYL12A	4	16	0.0903955	4	177		1000	4.77351
Q04323	UBX domain-containing protein 1 OS=Homo sapiens	UBXN1	4	17	0.0572391	4	297		1000	4.62462
E5RJR5	S-phase kinase-associated protein 1 OS=Homo sapiens	SKP1	4	19	0.116564	4	163		1000	2.84131
Q9UBB9	Tuftelin-interacting protein 11 OS=Homo sapiens	TFIP11	6	12	0.0143369	6	837		1000	2.56961
H3BSS5	BTB/POZ domain-containing protein KCTD5 OS=Homo sapiens	KCTD5	2	9	0.0365854	2	246		1000	2.28344
Q9NWB7	Intraflagellar transport protein 57 homolog OS=Homo sapiens	IFT57	6	23	0.0536131	6	429		1000	2.05348
Q5RKV6	Exosome complex component MTR3 OS=Homo sapiens	EXOSC6	5	27	0.0992647	5	272		1000	1.31669
Q96CS2	HAUS augmin-like complex subunit 1 OS=Homo sapiens	HAUS1	6	14	0.0503597	6	278		1000	1.29342
P17861	X-box-binding protein 1 OS=Homo sapiens	XBP1	8	48	0.183908	8	261	Met-loss [N-Term]	16.4886	1000
Q99615	DnaJ homolog subfamily C member 7 OS=Homo sapiens	DNAJC7	28	316	0.639676	28	494	Biotin [K128; K390]	9.84945	1.27859
B7Z6Z4	Myosin light polypeptide 6 OS=Homo sapiens	MYL6	7	67	0.281513	7	238	Biotin [K143]	8.78433	5.15954
Q08945	FACT complex subunit SSRP1 OS=Homo sapiens	SSRP1	9	43	0.0606488	9	709		7.1691	4.43477
Q9BRX5	DNA replication complex GINS protein PSF3 OS=Homo sapiens	GINS3	3	27	0.125	3	216		6.47741	1.48563
Q9P000	COMM domain-containing protein 9 OS=Homo sapiens	COMMD9	4	43	0.217172	4	198		6.28147	1.62722
P35610	Sterol O-acyltransferase 1 OS=Homo sapiens	SOAT1	3	21	0.0381818	3	550		6.23565	2.49076
Q9UKF6	Cleavage and polyadenylation specificity factor subunit 3 OS=Homo sapiens	CPSF3	10	74	0.108187	10	684		6.00916	2.03246
Q9Y244	Proteasome maturation protein OS=Homo sapiens	POMP	3	23	0.163121	3	141		5.8114	1.87804
Q07021	Complement component 1 Q subcomponent-binding protein, mitochondrial OS=Homo sapiens	C1QBP	7	44	0.156028	7	282		5.22422	1000
Q7KZF4	Staphylococcal nuclease domain-containing protein 1 OS=Homo sapiens	SND1	22	173	0.19011	22	910		5.10112	2.41985
Q9UI30	Multifunctional methyltransferase subunit TRM112-like protein OS=Homo sapiens	TRMT112	4	40	0.32	4	125	Biotin [K2]	4.44406	1.21813
Q9HB71	Calcyclin-binding protein OS=Homo sapiens	CACYBP	12	136	0.596491	12	228	Biotin [K212]	4.30973	2.98613
O75817	Ribonuclease P protein subunit p20 OS=Homo sapiens	POP7	2	13	0.0928571	2	140		4.28684	2.41583
Q9HBM0	Vezatin OS=Homo sapiens	VEZT	4	22	0.0282413	4	779		3.99342	1000
P07099	Epoxide hydrolase 1 OS=Homo sapiens	EPHX1	3	14	0.0307692	3	455		3.98193	4.90617
Q8IUF1	COBW domain-containing protein 2 OS=Homo sapiens	CBWD2	9	73	0.18481	9	395	Biotin [K41]	3.91159	3.01252
P19387	DNA-directed RNA polymerase II subunit RPB3 OS=Homo sapiens	POLR2C	11	119	0.432727	11	275	Met-loss [N-Term]	3.8539	2.78528
Q6SPF0	Atherin OS=Homo sapiens	SAMD1	3	24	0.0446097	3	538		3.73413	2.21011
Q5SWA1	Protein phosphatase 1 regulatory subunit 15B OS=Homo sapiens	PPP1R15B	2	12	0.0168303	2	713		3.71811	1000
Q9Y4P1	Cysteine protease ATG4B OS=Homo sapiens	ATG4B	4	31	0.0788804	4	393	Biotin [K32]	3.70198	4.37479
O75792	Ribonuclease H2 subunit A OS=Homo sapiens	RNASEH2A	4	19	0.0635452	4	299		3.39253	1.66139
E7ESC7	Macrophage erythroblast attacher OS=Homo sapiens	MAEA	5	25	0.0576037	5	434		3.34275	1.63712
Q6NUQ1	RAD50-interacting protein 1 OS=Homo sapiens	RINT1	6	60	0.0757576	6	792		3.29433	2.98585
O94874	E3 UFM1-protein ligase 1 OS=Homo sapiens	UFL1	10	55	0.0692695	10	794		3.28542	3.04702
P28066	Proteasome subunit alpha type-5 OS=Homo sapiens	PSMA5	6	41	0.170124	6	241		3.13419	1.96318
Q9Y2Y0	ADP-ribosylation factor-like protein 2-binding protein OS=Homo sapiens	ARL2BP	4	35	0.214724	4	163	Biotin [K150]	3.10505	2.18427
Q6ICB0	Desumoylating isopeptidase 1 OS=Homo sapiens	DESI1	2	18	0.107143	2	168		3.08093	1.84663
P00374	Dihydrofolate reductase OS=Homo sapiens	DHFR	9	80	0.427807	9	187		3.0211	1.94703
Q96MG7	Non-structural maintenance of chromosomes element 3 homolog OS=Homo sapiens	NSMCE3	4	12	0.0394737	4	304		3.02081	1.20238
J3KR69	Tetratricopeptide repeat domain 12, isoform CRA_d OS=Homo sapiens	TTC12	5	34	0.04782	5	711		2.97668	1.27604
Q8WV22	Non-structural maintenance of chromosomes element 1 homolog OS=Homo sapiens	NSMCE1	3	22	0.0827068	3	266		2.96969	1.27126
Q9NYB0	Telomeric repeat-binding factor 2-interacting protein 1 OS=Homo sapiens	TERF2IP	10	85	0.213033	10	399		2.96438	2.71739
O15479	Melanoma-associated antigen B2 OS=Homo sapiens	MAGEB2	5	41	0.128527	5	319		2.94789	1.26219
I3L504	Eukaryotic translation initiation factor 5A-1 OS=Homo sapiens	EIF5A	16	579	3.1129	16	186	Biotin [K34; K67; K68]	2.88956	2.27451
F8W031	Uncharacterized protein (Fragment) OS=Homo sapiens PE=1 SV=1		4	16	0.0608365	4	263		2.88407	1000
H3BVG0	Nuclear pore complex protein Nup93 OS=Homo sapiens	NUP93	6	46	0.0522727	6	880		2.87963	1.44448
Q9NVP2	Histone chaperone ASF1B OS=Homo sapiens	ASF1B	4	43	0.212871	3	202		2.85586	4.81978
P51970	NADH dehydrogenase [ubiquinone] 1 alpha subcomplex subunit 8 OS=Homo sapiens	NDUFA8	2	25	0.145349	2	172	Met-loss [N-Term]	2.81221	1.70486
P37198	Nuclear pore glycoprotein p62 OS=Homo sapiens	NUP62	6	89	0.170498	6	522		2.80487	1.5209
Q09028	Histone-binding protein RBBP4 OS=Homo sapiens	RBBP4	12	141	0.331765	6	425		2.79758	1.55272
F5GYJ8	Ubiquitin thioesterase OTUB1 OS=Homo sapiens	OTUB1	4	23	0.0804196	4	286		2.78821	2.25035
Q96BY9	Store-operated calcium entry-associated regulatory factor OS=Homo sapiens	SARAF	4	37	0.109145	4	339		2.77632	2.82277
Q9UBQ5	Eukaryotic translation initiation factor 3 subunit K OS=Homo sapiens	EIF3K	4	49	0.224771	4	218		2.71254	3.05989
Q04206	Transcription factor p65 OS=Homo sapiens	RELA	6	18	0.0326679	6	551		2.66495	2.19906
Q9Y678	Coatomer subunit gamma-1 OS=Homo sapiens	COPG1	13	75	0.0858124	11	874		2.63338	1.97369
O76061	Stanniocalcin-2 OS=Homo sapiens	STC2	3	12	0.0397351	3	302		2.63168	1000
Q14CS0	UBX domain-containing protein 2B OS=Homo sapiens	UBXN2B	2	14	0.0422961	2	331		2.62132	1000
P52292	Importin subunit alpha-1 OS=Homo sapiens	KPNA2	22	447	0.844991	22	529	Biotin [K83; K108; K123; K240]	2.59168	1.99237
Q96F63	Coiled-coil domain-containing protein 97 OS=Homo sapiens	CCDC97	3	9	0.0262391	3	343	Biotin [K103]	2.58222	1000
O00716	Transcription factor E2F3 OS=Homo sapiens	E2F3	3	18	0.0387097	3	465		2.5759	2.18293
G5E975	SWI/SNF related, matrix associated, actin dependent regulator of chromatin, subfamily b, member 1, isoform CRA_c OS=Homo sapiens	SMARCB1	5	35	0.0888325	5	394		2.56133	1.56242
Q9P1Z2	Calcium-binding and coiled-coil domain-containing protein 1 OS=Homo sapiens	CALCOCO1	2	9	0.0130246	2	691		2.50903	1000
O00505	Importin subunit alpha-4 OS=Homo sapiens	KPNA3	2	19	0.0364683	2	521		2.49218	2.12734
Q96G28	Cilia- and flagella-associated protein 36 OS=Homo sapiens	CFAP36	4	43	0.125731	4	342		2.45487	2.30852
Q9BRX2	Protein pelota homolog OS=Homo sapiens	PELO	2	19	0.0493506	2	385		2.45133	1000
F5GXK7	Polyubiquitin-C (Fragment) OS=Homo sapiens	UBC	11	921	5.4497	11	169	Biotin [K166; K166; K166; K166; K166; K166; K166; K166; K166; K166; K166; K166; K166; K166; K166; K166]	2.44196	2.84149
O95573	Long-chain-fatty-acid--CoA ligase 3 OS=Homo sapiens	ACSL3	16	179	0.248611	13	720	Biotin [K596]	2.43944	1000
P35244	Replication protein A 14 kDa subunit OS=Homo sapiens	RPA3	3	24	0.198347	3	121	Biotin [K39]	2.42692	2.21023
P12004	Proliferating cell nuclear antigen OS=Homo sapiens	PCNA	9	128	0.490421	9	261		2.4263	4.45884
O15355	Protein phosphatase 1G OS=Homo sapiens	PPM1G	12	116	0.212454	12	546		2.39118	4.96112
P21283	V-type proton ATPase subunit C 1 OS=Homo sapiens	ATP6V1C1	2	9	0.0235602	2	382		2.38499	1000
Q8IWZ3	Ankyrin repeat and KH domain-containing protein 1 OS=Homo sapiens	ANKHD1	5	29	0.0114083	3	2542		2.36982	1000
E9PK25	Cofilin-1 OS=Homo sapiens	CFL1	9	120	0.588235	8	204	Biotin [K159]	2.35332	1.38386
Q13907	Isopentenyl-diphosphate Delta-isomerase 1 OS=Homo sapiens	IDI1	3	28	0.123348	3	227		2.34146	1.38141
A0A0B4J2C3	Translationally-controlled tumor protein OS=Homo sapiens	TPT1	9	427	2.16751	9	197	Biotin [K164]	2.3373	2.13213
P27635	60S ribosomal protein L10 OS=Homo sapiens	RPL10	3	24	0.11215	3	214		2.30886	1000
Q8TD16	Protein bicaudal D homolog 2 OS=Homo sapiens	BICD2	28	204	0.247573	28	824		2.28575	1.21517
P35606	Coatomer subunit beta' OS=Homo sapiens	COPB2	12	120	0.13245	12	906		2.25741	1.30057
Q99598	Translin-associated protein X OS=Homo sapiens	TSNAX	3	18	0.062069	3	290		2.25658	1.30368
A0A087WT23	UBX domain-containing protein 8 OS=Homo sapiens	UBXN8	4	39	0.125806	4	310		2.24337	1.8849
O00170	AH receptor-interacting protein OS=Homo sapiens	AIP	4	23	0.069697	4	330		2.23429	1.20962
Q8NG27	E3 ubiquitin-protein ligase Praja-1 OS=Homo sapiens	PJA1	3	19	0.029549	3	643		2.22862	2.32724
Q9BR61	Acyl-CoA-binding domain-containing protein 6 OS=Homo sapiens	ACBD6	4	32	0.113475	4	282		2.21346	1000
Q9NVQ4	Fas apoptotic inhibitory molecule 1 OS=Homo sapiens	FAIM	4	21	0.117318	4	179		2.18866	1.66238
O95816	BAG family molecular chaperone regulator 2 OS=Homo sapiens	BAG2	2	17	0.0805687	2	211		2.17063	1.61763
O95684	FGFR1 oncogene partner OS=Homo sapiens	FGFR1OP	8	47	0.117794	8	399		2.15569	2.12798
O75143	Autophagy-related protein 13 OS=Homo sapiens	ATG13	5	31	0.0599613	5	517		2.10281	1000
Q8N9N7	Leucine-rich repeat-containing protein 57 OS=Homo sapiens	LRRC57	3	22	0.0920502	3	239		2.09908	1000
A0A0U1RQC9	Cellular tumor antigen p53 OS=Homo sapiens	TP53	3	34	0.0829268	3	410		2.09736	1.56134
Q96C92	Serologically defined colon cancer antigen 3 OS=Homo sapiens	SDCCAG3	5	23	0.0528736	5	435		2.0493	1.48492
O75607	Nucleoplasmin-3 OS=Homo sapiens	NPM3	3	30	0.168539	3	178		2.04257	1000
P25490	Transcriptional repressor protein YY1 OS=Homo sapiens	YY1	2	13	0.031401	2	414		2.02279	1000
P52907	F-actin-capping protein subunit alpha-1 OS=Homo sapiens	CAPZA1	7	74	0.258741	6	286	Biotin [K19]	2.01469	1.24068
Q01850	Cerebellar degeneration-related protein 2 OS=Homo sapiens	CDR2	3	26	0.0572687	3	454		1.99267	2.4706
B4E0T2	Peroxisomal targeting signal 1 receptor OS=Homo sapiens	PEX5	16	182	0.275758	16	660	Biotin [K477]	1.9884	2.38819
O96000	NADH dehydrogenase [ubiquinone] 1 beta subcomplex subunit 10 OS=Homo sapiens	NDUFB10	4	20	0.116279	4	172	Biotin [K131]	1.98294	2.06831
A0A096LPC5	WASH complex subunit 2C OS=Homo sapiens	WASHC2C	6	19	0.0141685	6	1341		1.94106	3.05167
Q70SY1	Cyclic AMP-responsive element-binding protein 3-like protein 2 OS=Homo sapiens	CREB3L2	5	36	0.0692308	5	520		1.9258	5.51213
P08758	Annexin A5 OS=Homo sapiens	ANXA5	5	42	0.13125	5	320		1.90958	1.49117
J3KSZ0	Eukaryotic initiation factor 4A-I (Fragment) OS=Homo sapiens	EIF4A1	18	395	1.71739	2	230	Biotin [K29; K60; K217]	1.90673	3.62978
P29083	General transcription factor IIE subunit 1 OS=Homo sapiens	GTF2E1	2	11	0.0250569	2	439		1.89896	1000
P13489	Ribonuclease inhibitor OS=Homo sapiens	RNH1	2	20	0.0433839	2	461		1.89748	1.57788
A0A087X0W9	OTU domain containing 6B, isoform CRA_b OS=Homo sapiens	OTUD6B	2	7	0.0216718	2	323		1.85541	1.28828
O14618	Copper chaperone for superoxide dismutase OS=Homo sapiens	CCS	2	11	0.040146	2	274		1.85255	1000
O14545	TRAF-type zinc finger domain-containing protein 1 OS=Homo sapiens	TRAFD1	4	19	0.032646	4	582		1.83364	2.54875
Q13033	Striatin-3 OS=Homo sapiens	STRN3	3	14	0.0175659	3	797		1.82174	1.58426
Q9UGP8	Translocation protein SEC63 homolog OS=Homo sapiens	SEC63	17	173	0.227632	17	760		1.8102	14.7998
P45974	Ubiquitin carboxyl-terminal hydrolase 5 OS=Homo sapiens	USP5	13	64	0.0745921	13	858		1.79769	1.4723
P55209	Nucleosome assembly protein 1-like 1 OS=Homo sapiens	NAP1L1	13	315	0.805627	11	391	Biotin [K87; K105; K116]	1.7808	3.86104
O95905	Protein ecdysoneless homolog OS=Homo sapiens	ECD	8	93	0.14441	8	644		1.77446	1.9945
K7ELG9	Protein LSM12 homolog OS=Homo sapiens	LSM12	2	26	0.113043	2	230		1.75089	1.35349
O43681	ATPase ASNA1 OS=Homo sapiens	ASNA1	3	29	0.0833333	3	348		1.74244	2.15778
Q9BT25	HAUS augmin-like complex subunit 8 OS=Homo sapiens	HAUS8	5	85	0.207317	5	410		1.72055	1.22727
Q9NV66	S-adenosyl-L-methionine-dependent tRNA 4-demethylwyosine synthase OS=Homo sapiens	TYW1	4	16	0.0218579	4	732		1.7129	1000
J3KNF8	Cytochrome b5 type B OS=Homo sapiens	CYB5B	3	60	0.4	3	150		1.68293	1.62938
Q96GA3	Protein LTV1 homolog OS=Homo sapiens	LTV1	16	209	0.44	16	475	Biotin [K127; K381]	1.66411	3.88255
Q9H425	Uncharacterized protein C1orf198 OS=Homo sapiens	C1orf198	12	100	0.30581	12	327	Biotin [K104]	1.65507	1.40448
Q96EV8	Dysbindin OS=Homo sapiens	DTNBP1	2	11	0.031339	2	351		1.64214	1000
Q8NF37	Lysophosphatidylcholine acyltransferase 1 OS=Homo sapiens	LPCAT1	6	65	0.121723	6	534		1.62867	4.20029
Q9BQ67	Glutamate-rich WD repeat-containing protein 1 OS=Homo sapiens	GRWD1	5	70	0.156951	5	446		1.61997	1.72329
Q9BZV1	UBX domain-containing protein 6 OS=Homo sapiens	UBXN6	6	70	0.15873	6	441		1.61171	1.67046
Q14974	Importin subunit beta-1 OS=Homo sapiens	KPNB1	4	67	0.076484	4	876		1.61168	1.84634
Q8NCE2	Myotubularin-related protein 14 OS=Homo sapiens	MTMR14	3	26	0.04	3	650		1.61081	1.35238
Q9H467	CUE domain-containing protein 2 OS=Homo sapiens	CUEDC2	2	15	0.0522648	2	287		1.61042	1.63815
Q8N3R9	MAGUK p55 subfamily member 5 OS=Homo sapiens	MPP5	7	54	0.08	7	675		1.60227	1.33742
Q15691	Microtubule-associated protein RP/EB family member 1 OS=Homo sapiens	MAPRE1	7	79	0.294776	7	268	Biotin [K174]	1.60176	1.3106
P82094	TATA element modulatory factor OS=Homo sapiens	TMF1	2	5	0.00457457	2	1093		1.5995	1000
B3KS98	Eukaryotic translation initiation factor 3 subunit H OS=Homo sapiens	EIF3S3	14	193	0.527322	14	366		1.59724	1.24854
P54105	Methylosome subunit pICln OS=Homo sapiens	CLNS1A	5	130	0.548523	5	237	Biotin [K30]	1.59719	24.1524
P56962	Syntaxin-17 OS=Homo sapiens	STX17	2	22	0.0728477	2	302		1.59414	1000
P19525	Interferon-induced, double-stranded RNA-activated protein kinase OS=Homo sapiens	EIF2AK2	2	11	0.0199637	2	551		1.57411	1.34573
Q13347	Eukaryotic translation initiation factor 3 subunit I OS=Homo sapiens	EIF3I	11	121	0.372308	11	325		1.56478	1.29877
Q6NUM9	All-trans-retinol 13,14-reductase OS=Homo sapiens	RETSAT	3	27	0.0442623	3	610		1.56359	1000
Q9BWL3	Uncharacterized protein C1orf43 OS=Homo sapiens	C1orf43	5	38	0.150198	5	253		1.55744	1.60434
O00264	Membrane-associated progesterone receptor component 1 OS=Homo sapiens	PGRMC1	10	156	0.8	10	195	Biotin [K96; K105; K169]	1.55697	7.76375
P41208	Centrin-2 OS=Homo sapiens	CETN2	3	16	0.0930233	3	172	Biotin [K111]	1.54411	1.68422
Q96AQ6	Pre-B-cell leukemia transcription factor-interacting protein 1 OS=Homo sapiens	PBXIP1	2	12	0.0164159	2	731		1.52502	1000
H0Y368	Dolichol-phosphate mannosyltransferase subunit 1 (Fragment) OS=Homo sapiens	DPM1	3	18	0.0610169	3	295		1.52123	1000
P60468	Protein transport protein Sec61 subunit beta OS=Homo sapiens	SEC61B	2	16	0.166667	2	96	Met-loss [N-Term]	1.50759	1.39841
Q9UBS4	DnaJ homolog subfamily B member 11 OS=Homo sapiens	DNAJB11	2	12	0.0335196	2	358		1.5035	1000
Q9H000	Probable E3 ubiquitin-protein ligase makorin-2 OS=Homo sapiens	MKRN2	2	13	0.03125	2	416		1.5015	1.65282
H0Y8C6	Importin-5 (Fragment) OS=Homo sapiens	IPO5	3	14		3	1099		1.48806	1.97945
Q14739	Lamin-B receptor OS=Homo sapiens	LBR	19	280		19	615	Biotin [K64; K116; K123]	1.48264	4.86357
P40855	Peroxisomal biogenesis factor 19 OS=Homo sapiens	PEX19	4	41		3	299		1.47775	1.28472
Q12899	Tripartite motif-containing protein 26 OS=Homo sapiens	TRIM26	2	20		2	539		1.44244	1.5827
Q96AG4	Leucine-rich repeat-containing protein 59 OS=Homo sapiens	LRRC59	15	346		15	307	Biotin [K96; K116]	1.43167	3.47136
Q8N0U8	Vitamin K epoxide reductase complex subunit 1-like protein 1 OS=Homo sapiens	VKORC1L1	2	19		2	176		1.42963	3.91199
O60684	Importin subunit alpha-7 OS=Homo sapiens	KPNA6	8	106		5	536		1.42474	2.99006
Q6UX07	Dehydrogenase/reductase SDR family member 13 OS=Homo sapiens	DHRS13	2	9		2	377		1.39915	1000
Q96HY6	DDRGK domain-containing protein 1 OS=Homo sapiens	DDRGK1	8	125		8	314	Biotin [K107; K120]	1.38502	2.58942
P35611	Alpha-adducin OS=Homo sapiens	ADD1	6	40		6	737		1.38458	1.56336
A0A087WYT3	Prostaglandin E synthase 3 OS=Homo sapiens	PTGES3	6	50		6	164	Biotin [K99]	1.37286	7.55377
Q9UBI1	COMM domain-containing protein 3 OS=Homo sapiens	COMMD3	3	23		3	195		1.35415	2.76852
H7BXI1	Extended synaptotagmin-2 (Fragment) OS=Homo sapiens	ESYT2	17	156		17	884		1.35362	14.2197
P49427	Ubiquitin-conjugating enzyme E2 R1 OS=Homo sapiens	CDC34	2	17		2	236		1.35076	7.74118
Q9Y294	Histone chaperone ASF1A OS=Homo sapiens	ASF1A	3	27		2	204		1.35075	2.44697
Q9Y450	HBS1-like protein OS=Homo sapiens	HBS1L	10	105		5	684		1.35021	1.35748
Q9BVC6	Transmembrane protein 109 OS=Homo sapiens	TMEM109	5	143		5	243		1.34312	2.88809
O95373	Importin-7 OS=Homo sapiens	IPO7	3	10		3	1038		1.34287	1000
P00167	Cytochrome b5 OS=Homo sapiens	CYB5A	3	30		3	134		1.33877	4.19414
Q15286	Ras-related protein Rab-35 OS=Homo sapiens	RAB35	7	51		5	201		1.32691	3.48954
C9J5N1	PTGES3L-AARSD1 readthrough OS=Homo sapiens	PTGES3L-AARSD1	4	12		4	495		1.32181	1000
Q9BSJ8	Extended synaptotagmin-1 OS=Homo sapiens	ESYT1	22	239		22	1104		1.30495	2.7445
P48729	Casein kinase I isoform alpha OS=Homo sapiens	CSNK1A1	10	143		10	337		1.29905	2.23091
Q16342	Programmed cell death protein 2 OS=Homo sapiens	PDCD2	2	18		2	344		1.2939	1000
Q13596	Sorting nexin-1 OS=Homo sapiens	SNX1	24	287		22	522		1.29213	12.1661
Q8TCJ2	Dolichyl-diphosphooligosaccharide--protein glycosyltransferase subunit STT3B OS=Homo sapiens	STT3B	5	28		5	826		1.28145	2.29483
Q96G23	Ceramide synthase 2 OS=Homo sapiens	CERS2	4	30		4	380		1.2787	1000
J3KN59	BCL2/adenovirus E1B 19 kDa protein-interacting protein 2 OS=Homo sapiens	BNIP2	4	27		4	435	Biotin [K233]	1.26392	1000
O75312	Zinc finger protein ZPR1 OS=Homo sapiens	ZPR1	5	39		5	459		1.26096	3.35891
Q7L5N7	Lysophosphatidylcholine acyltransferase 2 OS=Homo sapiens	LPCAT2	8	74		8	544		1.25279	1000
Q05655	Protein kinase C delta type OS=Homo sapiens	PRKCD	2	16		2	676		1.24917	1000
Q9Y2G8	DnaJ homolog subfamily C member 16 OS=Homo sapiens	DNAJC16	7	55		7	782		1.23656	1.46995
Q13610	Periodic tryptophan protein 1 homolog OS=Homo sapiens	PWP1	3	40		3	501		1.23506	1.59497
Q99653	Calcineurin B homologous protein 1 OS=Homo sapiens	CHP1	4	26		4	195		1.21177	1.96829
P52294	Importin subunit alpha-5 OS=Homo sapiens	KPNA1	5	84		2	538		1.21121	1.29827
P08240	Signal recognition particle receptor subunit alpha OS=Homo sapiens	SRPRA	22	331		22	638		1.20755	4.37107
